# A potential genomic recombination site upstream of the *rfb* locus in *Leptospira interrogans* is associated with serogroup Serjoe and serovar Hardjo classification

**DOI:** 10.1101/771931

**Authors:** Maria Raquel V. Cosate, Tetsu Sakamoto, Élvio C. Moreira, José Miguel Ortega, Rômulo C. Leite, João Paulo Haddad, Tiago Antônio de Oliveira Mendes

## Abstract

Leptospirosis is a zoonotic disease caused by pathogenic spirochetes of the genus *Leptospira*. It has a global distribution and affects domestic animals, including cattle. In livestock production, *Leptospira interrogans* serogroup Sejroe serovar Hardjo is the major reproductive disease leading to economic losses. The whole-genome sequence of the first Brazilian clinical isolate classified as *L. interrogans* serogroup Sejroe serovar Hardjo strain Norma enabled the evaluation of its genomic features. Here, we investigated particularities of this isolate, obtained from a leptospirosis outbreak. Bioinformatic analysis using the *L. interrogans* serovar Hardjo str. Norma was applied as a reference for genomic evaluation and comparative analysis among *L. interrogans* and *L. borgpetersenii* serovars. Our data suggest the occurrence of genomic recombination in *L. interrogans* serovar Hardjo str. Norma encompassing 45 Kb located upstream of the *rfb* locus. A hallmark of genetic evolution was predicted through an orthologue analysis that identified that sugar enzymes associated with carbohydrate and lipid biosynthesis and metabolism composed this genetic module. Comparative genomics revealed a wide range of relatedness among the bacterial strains of serogroup Sejroe that are classified as *L. interrogans* and *L. borgpetersenii* species. Furthermore, identification of an *IS3* family suggests a genetic recombination site in *L. interrogans* serovar Hardjo str. Norma that is distinct among *L. interrogans* serovars and may contribute to clarify the taxonomic classification of *Leptospira* spp.

**Impact Statement:** Leptospirosis remains an important neglected disease with worldwide distribution. This zoonotic disease impacts in the livestock production and the bovine infection is currently associated to species *L. borgpetersenii* and *L. interrogans* serovar Hardjo. *L.interrogans* serovar Hardjo infection is recognized as reproductive disease associated with abortion and economic lost. In this context, we studied a unique whole genome sequence of *L. interrogans* serovar Hardjo subtype Hardjo-prajitno isolated from bovine leptospirosis outbreaks in Brazilian dairy farm, one of the greatest country of milk production in world. We compared *L. interrogans* and *L. borgpetersenii* genomes with *L. interrogans* serogroup Sejroe serovar Hardjo subtype Hardjo-prajitno focusing on *rfb* locus and sugars biosynthesis. Leptospira spp. taxonomy and serology information are strictly associated with rfb locus and we found high correlation among bacterial strains classified in serogroup Sejroe. Although *L. interrogans* and *L. borgpetersenii* classified in serogroup Sejroe possess a greater genetic correlation, we uniquely identified that serovar Hardjo strains often possess identical loci carrying predicted sugar biossinthesis genes and mobile elements. The *Sru* (**S**ejroe specific **R**fb **U**pstream locus) locus associated to *rfb* locus probably contribute to *Leptospira* spp. genetic information concerning serogroup and serovar degrees of taxonomic and serology in this microbiology field.

**Data Summary:** All *Leptospira* spp. genome sequences used in this study were retrieved from National Center for Biotechnology Information (NCBI) (Table 1) with NCBI ID: NZ_CP006723.1, NZ_CP012603.1, NC_004342.2, NZ_CP011934.1, NZ_AKXA02000040.1, NZ_CP013147.1, NZ_CP012029.1, NZ_CP015048.1, NC_008508.1, GCA_000216175.3,GCA_000244115.3, NC005823.1, GCA_000244395.3, GCA_000346975.1.

**Highlights:**

1. The study identified potential molecular features associated with serovar Hardjo subtype Hardjo-prajitno, present in both *L. interrogans* and *L. borgpetersenii*, by comparative genomics.
2. A new potential recombinant site found upstream of the *rfb* locus contains proteins that correlate with serogroup taxonomy in the *Leptospira* genus.
3. The proteins encoded in the recombinant locus are associated with the synthesis of serological surface determinants such as carbohydrates and lipopolysaccharides.
