## Supplementary material for "A potential genomic recombination site upstream of the *rfb* locus in *Leptospira interrogans* is associated with serogroup Serjoe and serovar Hardjo classification": The BLAST identity of rfb nucleotide locus from Leptospira spp.

### Sheet: Lai
L. interrogans serovar Lai str.56601
	Acession number	Gene	Identity	Genome Position
	LA_1642	glycosyl transferase	53.3%	1638745..1639890
	no match	imidazole glycerol phosphate synthase subunit HisH		no match
	no match	N-acetyl sugar amidotransferase		no match
	no match	imidazole glycerol phosphate synthase subunit HisH		no match
	no match	imidazole glycerol phosphate synthase cyclase subunit		no match
	no match	NAD-dependent dehydratase		no match
	no match	alcohol dehydrogenase		no match
	no match	nucleotidyltransferase family protein		no match
	no match	NAD-dependent dehydratase		no match
	no match	NAD-dependent dehydratase		no match
	no match	SDR family NAD(P)-dependent oxidoreductase		no match
	no match	polysaccharide biosynthesis protein		no match
	LA_1645	UDP-N-acetylglucosamine 2-epimerase (non-hydrolyzing)	63.1%	1642553..1643683
	LA_1646	glycosyltransferase WbuB	65.4%	1643693..1644880
	no match	sugar transferase
	no match	oligosaccharide repeat unit polymerase
	LA_1649	flippase	99.7%	1647791..1649134
	LA_1650	glycosyl transferase	99.4%	1649138..1650079
	LA_1652	methyltransferase, TIGR04325 family	99.7%	1650780..1651673
	LA_1653	glycosyl transferase	1	1652314..1653336
	LA_1654	WxcM-like domain-containing protein	99.7%	1653486..1653905
	LA_1655	DegT/DnrJ/EryC1/StrS family aminotransferase	99.6%	1653919..1655010
	LA_1656	glycosyltransferase	52.4%	1655153..1655950
	LA_1657	glycosyl transferase	69.5%	1656460..1657281
	LA_1658	glycosyl transferase	93.9%	1657995..1659743
	LA_1659	dTDP-4-dehydrorhamnose 3,5-epimerase	98.7%	1659939..1660499
	LA_1660	dTDP-4-dehydrorhamnose reductase	98.7%	1660503..1661423
	LA_1661	dTDP-glucose 4,6-dehydratase	99.8%	1661420..1662469
	LA_1662	glucose-1-phosphate thymidylyltransferase	99.7%	1662470..1663354
	LA_1663	glycosyltransferase family 2 protein	99.8%	1664405..1665310
	LA_1664	dTDP-rhamnosyl transferase	99.1%	1665315..1666226
	LA_1666	glycosyltransferase family 2 protein	99.1%	1666552..1667400
	LA_1667	sodium:sulfate symporter	99.5%	1667441..1668835

### Sheet: Copenhageni
L. interrogans serovar Copenhageni str.L1-130
	Acession number	Gene	Identity	Genome Position
		glycosyl transferase
				no match
	no match	imidazole glycerol phosphate synthase subunit HisH		no match
	no match	N-acetyl sugar amidotransferase		no match
	no match	imidazole glycerol phosphate synthase subunit HisH		no match
	no match	imidazole glycerol phosphate synthase cyclase subunit
	no match	NAD-dependent dehydratase		no match
	no match	alcohol dehydrogenase		no match
	no match	nucleotidyltransferase family protein		no match
	no match	NAD-dependent dehydratase		no match
	LIC_12141	NAD-dependent dehydratase	65.8%	2587626..2588660
	no match	SDR family NAD(P)-dependent oxidoreductase		no match
	no match	polysaccharide biosynthesis protein		no match
	LIC_12139	UDP-N-acetylglucosamine 2-epimerase (non-hydrolyzing)	63.1%	2586515-2585385
	LIC_12138	glycosyltransferase WbuB	65.4%	2585375-2584188
	no match	sugar transferase		no match
	no match	oligosaccharide repeat unit polymerase		no match
	LIC_12135	flippase	99.7%	2581277-2579934
	LIC_12134	glycosyl transferase	99.5%	2579930-2578989
	LIC_12133	methyltransferase, TIGR04325 family	99.8%	2577396..2578289
	LIC_12132	glycosyl transferase	99.8%	2576755-2575733
	LIC_12131	WxcM-like domain-containing protein	99.7%	2575583-2575164
	LIC_12130	DegT/DnrJ/EryC1/StrS family aminotransferase	99.7%	2575150-2574059
	LIC_12129	glycosyltransferase	52.3%	2573916-2573119
	LIC_12128	glycosyl transferase	69.6%	2572609-2571788
	LIC_12127	glycosyl transferase	93.9%	2571063-2569315
	LIC_12126	dTDP-4-dehydrorhamnose 3,5-epimerase	99.2%	2569118-2568558
	LIC_12125	dTDP-4-dehydrorhamnose reductase	99.1%	2568554-2567634
	LIC_12124	dTDP-glucose 4,6-dehydratase	99.7%	2567637-2566588
	LIC_12123	glucose-1-phosphate thymidylyltransferase	99.7%	2566587-2565703
	LIC_12122	glycosyltransferase family 2 protein	99.9%	2563748..2564722
	LIC_12121	glycosyltransferase family 2 protein	99.2%	2563743-2562832
	LIC_12119	glycosyltransferase family 2 protein	99.1%	2562274-2561426
	LIC_12118	sodium:sulfate symporter	99.3%	2561385-2559991

### Sheet: Hardjo-prajitno
L. interrogans serovar Hardjo-prajitno strain Hardjoprajitno
	Acession number	Gene	Identity	Locus Tag	Genome Position
	NZ_CP013147	glycosyltransferase	1	LIH_RS07420	1735337-1736242
	NZ_CP013147	N-acetyl sugar amidotransferase	1	LIH_RS07425	1736287-1737429
	NZ_CP013147	imidazole glycerol phosphate	1	LIH_RS07430	1737426-1738040
	NZ_CP013147	hypothetical protein	1	LIH_RS07435	1738868-1739695
	NZ_CP013147	hypothetical protein	1	LIH_RS07440	1739805-1740887
	NZ_CP013147	glycosyltransferase	1	LIH_RS07445	1740948-1741946
	NZ_CP013147	SDR family NAD(P)-dependent oxidoreductase	1	LIH_RS07450	1741939-1742652
	NZ_CP013147	nucleoside-diphosphate-sugar pyrophosphorylase	1	LIH_RS07455	1742645-1743490
	NZ_CP013147	NAD(P)-dependent oxidoreductase	1	LIH_RS07460	1742645-1743490
	NZ_CP013147	SDR family oxidoreductase	1	LIH_RS07465	1743538-1744434
	NZ_CP013147	NAD-dependent epimerase/dehydratase	1	LIH_RS07470	1744427-1745437
	NZ_CP013147	UDP-N-acetylglucosamine 2-epimerase (non-hydrolyzing)	1	LIH_RS07475"	1745430-1746557
	NZ_CP013147	glycosyltransferase Wbu
	NZ_CP013147	exopolysaccharide biosynthesis polyprenyl glycosylphosphotransferase	1	LIH_RS07485	1747884-1749149
	NZ_CP013147	oligosaccharide repeat unit polymerase	1	LIH_RS07490	1749191-1750492
	NZ_CP013147	polysaccharide biosynthesis export protein	1	LIH_RS07490	1752086-1753429
	NZ_CP013147	glycosyltransferase	1	LIH_RS07500	1753433-1754374
	NZ_CP013147	methyltransferase, TIGR04325 family	1	LIH_RS07505	1755074-1755967
	NZ_CP013147	hypothetical protein	1	LIH_RS07510	1756608-1757630
	NZ_CP013147	WxcM-like domain-containing protein	1	LIH_RS07515	1757780-1758199
	NZ_CP013147	DegT/DnrJ/EryC1/StrS family aminotransferase	1	LIH_RS07520	1758213-1759304
	NZ_CP013147	glycosyltransferase	1	LIH_RS07525	1759584-1760375
	NZ_CP013147	glycosyltransferase	1	LIH_RS07530	1760444-1761289
	NZ_CP013147	glycosyltransferase	1	LIH_RS07535	1761874-1763607
	NZ_CP013147	dTDP-4-dehydrorhamnose 3,5-epimerase	1	LIH_RS07540	1763803-1764363
	NZ_CP013147	dTDP-4-dehydrorhamnose reductase	1	LIH_RS07545	1764367-1765287
	NZ_CP013147	dTDP-glucose 4,6-dehydratase	1	LIH_RS07545	1765284-1766333
	NZ_CP013147	glucose-1-phosphate thymidylyltransferase	1	LIH_RS07555	1766334-1767218
	NZ_CP013147	glycosyltransferase	1	LIH_RS07560	1768199-1769173
	NZ_CP013147	glycosyltransferase family 2 protein	1	LIH_RS07565	1769178-1770089
	NZ_CP013147	glycosyltransferase	1	LIH_RS07570	1770785-1771633
	NZ_CP013147	sodium:sulfate symporter	1	LIH_RS07575	1771674-1773068

### Sheet: Brem 329
L. interrogans serovar Hardjo-prajitno strain Hardjoprajitno
	Acession number	Gene	Identity	Locus Tag	Genome Position
	ctg7180000003625	N-acetyl sugar amidotransferase	1	LEP1GSC057_RS211890	464299-465204
	ctg7180000003625	imidazole glycerol phosphate synthase subunit	1	LEP1GSC057_RS211885	465249-466391
	ctg7180000003625	imidazole glycerol phosphate synthase subunit	1	LEP1GSC057_RS211880	466388-467002
	ctg7180000003625	hypothetical protein	1	LEP1GSC057_RS211875	467830-468657
	ctg7180000003625	glycosyltransferase	1	LEP1GSC057_RS211870	468767-469849
	ctg7180000003625	SDR family NAD(P)-dependent oxidoreductase	1	"LEP1GSC057_RS211865	469910-470908
	ctg7180000003625	nucleoside-diphosphate-sugar pyrophosphorylase	1	LEP1GSC057_RS211860	470901-471614
	ctg7180000003625	NAD(P)-dependent oxidoreductase	1	LEP1GSC057_RS211855	471607-472452
	ctg7180000003625	SDR family oxidoreductase	1	LEP1GSC057_RS211850	472500-473396
	ctg7180000003625	NAD-dependent epimerase/dehydratase	1	"LEP1GSC057_RS211845	473389-474399
	ctg7180000003625	UDP-N-acetylglucosamine 2-epimerase	1	LEP1GSC057_RS211840	474392-475519
	ctg7180000003625	glycosyltransferase WbuB	1	LEP1GSC057_RS211835	475529-476728
	ctg7180000003625	exopolysaccharide biosynthesi glycosylphosphotransferase	1	LEP1GSC057_RS211830	476846-478111
	ctg7180000003625	oligosaccharide repeat unit polymerase	1	LEP1GSC057_RS211825	478153-479454
	ctg7180000003625	flippase	1	LEP1GSC057_RS211820	481048-482391
	ctg7180000003625	glycosyltransferase	1	LEP1GSC057_RS211815	482395-483336
	ctg7180000003625	methyltransferase, TIGR04325 family	1	LEP1GSC057_RS211810	484036-484929
	ctg7180000003625	hypothetical protein"	1	LEP1GSC057_RS211805	485570-486592
	ctg7180000003625	WxcM-like domain-containing protein	1	LEP1GSC057_RS211800	486742-487161
	ctg7180000003625	DegT/DnrJ/EryC1/StrS family aminotransferase	1	LEP1GSC057_RS211795	487175-488266
	ctg7180000003625	glycosyltransferase	1	LEP1GSC057_RS211790	488546-489337
	ctg7180000003625	glycosyltransferase"	1	LEP1GSC057_RS211785	489406-490251
	ctg7180000003625	glycosyltransferase	1	LEP1GSC057_RS211780	490836-492569
	ctg7180000003625	dTDP-4-dehydrorhamnose 3,5-epimerase"	1	LEP1GSC057_RS211775	492765-493325
	ctg7180000003625	dTDP-4-dehydrorhamnose reductase	1	LEP1GSC057_RS211770	493329-494249
	ctg7180000003625	dTDP-glucose 4,6-dehydratase	1	LEP1GSC057_RS211765	494246-495295
	ctg7180000003625	glucose-1-phosphate thymidylyltransferase	1	"LEP1GSC057_RS211760	495296-496180
	ctg7180000003625	glycosyltransferase family 2 protein	1	LEP1GSC057_RS211755	497161-498135
	ctg7180000003625	"glycosyltransferase family 2 protein	1	LEP1GSC057_RS211750	498140-499051
	ctg7180000003625	glycosyltransferase family 2 protein"	1	LEP1GSC057_RS211745	499424-500272
	ctg7180000003625	DASS family sodium-coupled anion symporter	1	LEP1GSC057_RS211740	500313-501707

### Sheet: Ballum
Leptospira borgpetersenii serovar Ballum str.56604	Acession number	Gene	Identity	Genome Position
		Glycosyltransferase	no
		N-acetyl sugar amidotransferase	no
		imidazole glycerol phosphate synthase subunit	no
		imidazole glycerol phosphate synthase subunit	no
		hypothetical protein	no
		glycosyltransferase	no
		SDR family NAD(P)-dependent oxidoreductase	no
		nucleoside-diphosphate-sugar pyrophosphorylase	no
		NAD(P)-dependent oxidoreductase	no
		SDR family oxidoreductase	no
		NAD-dependent epimerase/dehydratase	no
		UDP-N-acetylglucosamine 2-epimerase	no
		glycosyltransferase WbuB	no
		exopolysaccharide biosynthesi glycosylphosphotransferase	no
		oligosaccharide repeat unit polymerase	no
	LBBP_RS07055	flippase	84.17%	1549437..1550786
		glycosyltransferase
		methyltransferase, TIGR04325 family
		hypothetical protein"
		WxcM-like domain-containing protein
		DegT/DnrJ/EryC1/StrS family aminotransferase
	LBBP_RS07025	glycosyltransferase	92.77%	1542160..1542957
	LBBP_RS07020	glycosyltransferase"	92.80%	1540775..1541620
	LBBP_RS07010	glycosyltransferase	83.35%	1538292..1540052
	LBBP_RS07005	dTDP-4-dehydrorhamnose 3,5-epimerase"	85.94%	1537428..1537988
	LBBP_RS07000	dTDP-4-dehydrorhamnose reductase	85.93%	1536504..1537424
	LBBP_RS06995	dTDP-glucose 4,6-dehydratase	88.00%	1535458..1536507
	LBBP_RS06990	glucose-1-phosphate thymidylyltransferase	91.98%	1534573..1535457
	LBBP_RS06985	glycosyltransferase family 2 protein	86.90%	1532687..1533661
	LBBP_RS06980	"glycosyltransferase family 2 protein	86.28%	1531771..1532682
	LBBP_RS06975	glycosyltransferase family 2 protein"	85.71%	1530742..1531590
	LBBP_RS06970	DASS family sodium-coupled anion symporter	84.2%	1529947..1530702

### Sheet: Hebdomadis
L. interrogans serovar Hebdomadis str.C401	Acession number	Gene	Identity	O antigen Cluster
	ADC94127.1	glycosyltransferase	98.4%	47369..48274
	ADC94128.1	PP-loop superfamily protein]	95.2%	48319..49461
	ADC94129.1	imidazole glycerol phosphate synthase subunit HisH	76.4%	49458..50072
	ADC94130.1	imidazole glycerol phosphate synthase subunit HisF	0.72	50103..50840
		hypothetical protein
	ADC94131.1	glycosyltransferase	96.3%	50856..51938
	ADC94132.1	nucleoside-diphosphate-sugar epimerase	99.6%	51999..52997
	ADC94133.1	nucleoside-diphosphate-sugar pyrophosphorylase	98.5%	52990..53556
	ADC94134.1	glucose galactose epimerase	97.8%	53697..54542
	ADC94151.1	dTDP-4-dehydrorhamnose reductase	48.5%	76512..77432
	ADC94135.1	UDP-glucose 4-epimerase	46.5%	54910..55944
	ADC94137.1	UDP-N-acetylglucosamine 2-epimerase	62.3%	57051..58181
	ADC94138.1	glycosyltransferase	88.6%	58193..59392
	ADC94139.1	undecaprenyl-galactosyl transferase	98.1%	59510..60775
	ADC94140.1	hypothetical protein	97.9%	60817..62118
	ADC94141.1	polysaccharide biosynthesis export protein	99.4%	63738..65081
	ADC94142.1	putative glycosyltransferase	99.1%	65085..66026
	ADC94143.1	hypothetical protein	98.9%	66723..67616
	ADC94144.1	glycosyltransferase	99.5%	68298..69278
	ADC94145.1	sugar isomerase	99.5%	69428..69847
	ADC94146.1	sugar pyridoxal-phosphate-dependent aminotransferase	99.4%	69861..70952
	ADC94147.1	glycosyltransferase	95.4%	71235..72032
	ADC94148.1	glycosyltransferase	97.4%	72570..73415
	ADC94149.1	glycosyltransferase	97.1%	74018..75751
	ADC94150.1	dTDP-4-dehydrorhamnose 3,5-epimerase	98.7%	75948..76508
	ADC94151.1	dTDP-4-dehydrorhamnose reductase	95.8%	76512..77432
	ADC94152.1	dTDP-glucose 4,6-dehydratase	99.6%	77429..78478
	ADC94153.1	glucose-1-phosphate thymidylyltransferase	99.7%	78479..79363
	ADC94154.1	glycosyltransferase	99.7%	80316..81221
	ADC94155.1	dTDP-rhamnosyl transferase RfbF	98.7%	81226..82137
	ADC94156.1	glycosyltransferase	98.9%	82645..83493
	ADC94157.1	sodium:sulfate symporter	99.2%	83534..84928

### Sheet: Hardjo-bovis
L. borgpetersenii serovar Hardjo-bovis str.L550
	Acession number	Gene	Identity	Genome Position
	LBL_RS06800	Glycosyltransferase	0.9	1425216-1426121
	LBL_RS06805	N-acetyl sugar amidotransferase	90.9%	1426167-1427312
	LBL_RS06805	imidazole glycerol phosphate synthase subunit	80.1%	1427309-1427923
	LBL_RS06805	imidazole glycerol phosphate synthase subunit	72.4%
		hypothetical protein
	LBL_RS06820	glycosyltransferase	88.7%	1428712-1429794
	LBL_RS06825	SDR family NAD(P)-dependent oxidoreductase	85.5%	1429852-1430850
	LBL_RS06830	nucleoside-diphosphate-sugar pyrophosphorylase	77.8%	1430843-1431556
	LBL_RS06835	NAD(P)-dependent oxidoreductase	91.6%	1431549-1432394
	LBL_RS06840	SDR family oxidoreductase	94.6%	1432453-1433349
	LBL_RS06845	NAD-dependent epimerase/dehydratase	96.6%	1432453-1433349
	LBL_RS06850	UDP-N-acetylglucosamine 2-epimerase	95.6%	1434345-1435472
	LBL_RS06855	glycosyltransferase WbuB	88.2%	1435482-1436708
	LBL_RS06860	exopolysaccharide biosynthesi glycosylphosphotransferase	91.1%	1436698-1437963
	LBL_RS06865	oligosaccharide repeat unit polymerase	93.5%	1438005..1439306
	LBL_RS06885	flippase	83.1%	1441157-1442500
	LBL_RS06890	glycosyltransferase	0.84	1442504..1443409
	LBL_RS06895	methyltransferase, TIGR04325 family	75.7%	1443995..1444876
	LBL_RS06900	hypothetical protein"	79.2%	1445538..1446551
	LBL_RS06905	WxcM-like domain-containing protein	85.4%	1447178..1447609
	LBL_RS06910	DegT/DnrJ/EryC1/StrS family aminotransferase	82.6%	1447606-1448697
	LBL_1232	glycosyltransferase	92.5%	1448982-1449737
	LBL_RS06920	glycosyltransferase"	92.6%	1450318-1451163
	LBL_RS06930	glycosyltransferase	70.4%	1451885-1453645
	LBL_RS06935	dTDP-4-dehydrorhamnose 3,5-epimerase"	85.9%	1453943-1454503
	LBL_RS06940	dTDP-4-dehydrorhamnose reductase	85.3%	1454507..1455427
	LBL_RS06940	dTDP-glucose 4,6-dehydratase	87.2%	1455424-1456473
	LBL_RS06950	glucose-1-phosphate thymidylyltransferase	91.9%	1456474-1457358
	LBL_RS06955	glycosyltransferase family 2 protein	86.4%	1457543-1458517
	LBL_RS06960	"glycosyltransferase family 2 protein	0.86	1458522-1459433
	LBL_RS06965	glycosyltransferase family 2 protein"	84.8%	1459718..1460566
	LBL_RS06970	DASS family sodium-coupled anion symporter	80.5%	1460606-1462000
