## Supplementary material for "A potential genomic recombination site upstream of the *rfb* locus in *Leptospira interrogans* is associated with serogroup Serjoe and serovar Hardjo classification": The BLAST identity of Sru nucleotide locus from Leptospira spp.

### Sheet: Medanensis
Acession ID	L.interrogans serovar Medanensis str. UT053	Coverage	E-value	Identity	Protein	Locus Tag	Contig
WP_000020777.1		1	6e-166	0.99	alcohol dehydrogenase	LEP1GSC084_3258	ctg7180000005368
EMN37533.1		1	1e-166	1	glycosyltransferase family 2 protein	LEP1GSC084_3257	ctg7180000005368
WP_001136119.1		1	0.0	0.99	acetylneuraminic acid synthetase	LEP1GSC084_3256	ctg7180000005368
WP_000535865.1		0.99	4e-170	1	cytidyltransferase	LEP1GSC084_3255	ctg7180000005368
EMN37454.1		1	5e-49	0.52	nodulation protein S NodS	LEP1GSC084_3254	ctg7180000005368
WP_000697351.1		0.99	7e-66	0.29	carbamoyltransferase	LEP1GSC084_3251	ctg7180000005368
EMN95518.1		0.89	3e-41	0.31	putative spore coat polysaccharide biosynthesis protein SpsC	LEP1GSC110_1148	ctg7180000007089
WP_000697351.1		1	0.0	0.99	carbamoyltransferase	LEP1GSC084_3251	ctg7180000005368
WP_000041235.1		0.73	9e-41	0.29	putative spore coat polysaccharide biosynthesis protein SpsC	LEP1GSC084_3249	ctg7180000005368
WP_000645474.1		1	0.0	0.89	hypothetical protein	LEP1GSC084_3248	ctg7180000005368
WP_000242331.1		0.46	0.003	0.26	N-acetyltransferase	LEP1GSC084_4903	ctg7180000005387
EMN37306.1		0.92	0.0	0.98	oxidoreductase zinc-binding dehydrogenase	LEP1GSC084_3246	ctg7180000005368
WP_002099996.1		1	0.0	0.96	gfo/Idh/MocA family oxidoreductase	LEP1GSC084_3245	ctg7180000005368
EMN37049.1		0.54	2e-05	0.3	ubiquinone/menaquinone biosynthesis methyltransferase	LEP1GSC084_0648	ctg7180000005368
WP_001075145.1		1	1e-180	0.98	class I SAM-dependent methyltransferase	LEP1GSC084_3243	ctg7180000005368
WP_000093379.1		1	0.0	0.92	DUF4910 domain-containing protein	LEP1GSC084_3242	ctg7180000005368
WP_000862748.1		1	4e-171	0.93	cytidyltransferase	LEP1GSC084_3241	ctg7180000005368
WP_000282559.1		1	0.0	0.99	hypothetical protein	LEP1GSC084_3240	ctg7180000005368
WP_000601342.1		1	0.0	0.97	KR domain-containing protein	LEP1GSC084_3239	ctg7180000005368
WP_000510562.1		1	0.0	0.95	aldo/keto reductase	LEP1GSC084_3238	ctg7180000005368
WP_002099946.1		1	0.0	0.97	NeuB family protein	LEP1GSC084_3237	ctg7180000005368
WP_002099940.1		1	0.0	0.93	hypothetical protein	LEP1GSC084_3236	ctg7180000005368
WP_000580577.1		1	9e-160	0.93	hypothetical protein	LEP1GSC084_3235	ctg7180000005368
WP_002099944.1		1	0.0	0.99	DegT/DnrJ/EryC1/StrS family aminotransferase	LEP1GSC084_3234	ctg7180000005368
WP_000615263.1		1	0.0	0.98	ABC transporter permease	LEP1GSC084_3233	ctg7180000005368
EMN37255.1		1	0.0	0.99	putative sugar O-methyltransferase	LEP1GSC084_3232	ctg7180000005368
WP_000665193.1		1	0.0	0.99	hypothetical protein	LEP1GSC084_3231	ctg7180000005368
WP_002099981.1		1	2e-161	0.99	6-phosphogluconolactonase	LEP1GSC084_3230	ctg7180000005368
EMN37542.1		0.92	0.0	0.94	FkbM family methyltransferase	LEP1GSC084_3229	ctg7180000005368
WP_001047906.1		1	4e-156	0.99	SIS domain-containing protein	LEP1GSC084_3228	ctg7180000005368
WP_001089597.1		1	0.0	0.99	2,4-dihydroxyhept-2-ene-1,7-dioic acid aldolase	LEP1GSC084_3227	ctg7180000005368
WP_000848236.1		1	0.0	0.99	3-deoxy-manno-octulosonate cytidylyltransferase	LEP1GSC084_3226	ctg7180000005368
WP_000734401.1		1	0.0	0.99	gfo/Idh/MocA family oxidoreductase	LEP1GSC084_3225	ctg7180000005368
WP_002099938.1		1	0.0	0.96	inositol monophosphatase	LEP1GSC084_3224	ctg7180000005368
WP_000808305.1		no match			hypothetical protein	LEP1GSC084_3223	ctg7180000005368
WP_000550370.1		no match			hypothetical protein	LEP1GSC084_3222	ctg7180000005368
EMN97296.1		no match			sugar O-acyltransferase, sialic acid O-acetyltransferase NeuD family	LEP1GSC084_3221	ctg7180000005368
WP_000661927.1		1	0.0	0.98	methyltransferase domain-containing protein	LEP1GSC084_3220	ctg7180000005368
WP_002175471.1		0.92	2e-32	0.28	phosphoglycerate dehydrogenase	LEP1GSC084_3219	ctg7180000005368
WP_000483145.1		1	0.0	0.97	hypothetical protein	LEP1GSC084_3218	ctg7180000005368

### Sheet: Hebdomadis
Acession ID	L. interrogans serovar Hebdomadis str.C401	Coverage	E-value	Identity	Protein	Locus Tag
ADC94081.1		1	0.0	1	alcohol dehydrogenase	FJ976889.1
ADC94082.1		1	8e-170	0.99	glycosyltransferase family 2 protein	FJ976889.2
ADC94083.1		1	0.0	0.99	acetylneuraminic acid synthetase	FJ976889.3
ADC94084.1_		0.99	5e-174	1	cytidyltransferase	FJ976889.4
ADC94085.1		1	4e-49	0.52	acylneuraminate cytidylyltransferase	FJ976889.5
ADC94086.1		1	0.0	0.99	carbamoyl transferase	FJ976889.6
ADC94087.1		1	0.0	0.99	pyridoxal-phosphate-dependent aminotransferase	FJ976889.7
ADC94088.1_		1	0.0	0.99	carbamoyl transferase	FJ976889.8
ADC94089.1		0.93	0.0	0.97	dehydrogenase	FJ976889.9
ADC94090.1		1	0.0	0.99	pyridoxal-phosphate-dependent aminotransferase	FJ976889.10
ADC94091.1_		1	0.0	0.97	hypothetical protein	FJ976889.11
ADC94092.1		0.99	4e-135	0.95	acetyltransferase	FJ976889.12
ADC94093.1		0.54	2e-05	0.3	carbamoyl transferase	FJ976889.13
ADC94094.1		0.35	6e-06	0.34	methyltransferase	FJ976889.14
ADC94095.1		0.84	0.0	0.88	chromosomal replication initiator protein	FJ976889.15
ADC94096.1		0.86	4e-145	0.92	transposase IS4 family protein	FJ976889.16
ADC94097.1		1	0.0	0.92	transposase IS4 family protein	FJ976889.17
ADC94098.1		0.97	0.0	0.85	aminopeptidase	FJ976889.18
ADC94099.1		1	5e-175	0.93	cytidylyltransferase	FJ976889.19
ADC94100.1		1	0.0	0.92	hypothetical protein- surface	FJ976889.20
ADC94101.1		1	0.0	0.97	SDR-protein=short chain dehydrogenase	FJ976889.21
ADC94102.1		1	0.0	0.95	aryl-alcohol dehydrogenase-related oxidoreductase	FJ976889.22
ADC94103.1		1	0.0	0.97	N-acetylneuraminic acid (sialic acid) synthetase	FJ976889.23
ADC94104.1		1	0.0	0.93	cytidyltransferase-like protein	FJ976889.24
ADC94105.1		1	1e-163	0.93	hypothetical protein-WbqC	FJ976889.25
ADC94106.1		1	0.0	0.99	pyridoxal-phosphate-dependent aminotransferase	FJ976889.26
ADC94107.1		1	0.0	0.98	ABC transporter permease/ATP-binding protein	FJ976889.27
ADC94108.1		1	0.0	0.99	putative sugar O methyltransferase	FJ976889.28
ADC94109.1		1	0.0	0.99	transferase	FJ976889.29
ADC94110.1		1	2e-165	0.99	6-phosphogluconolactonase	FJ976889.30
ADC94111.1		1	0.0	0.95	hypothetical protein	FJ976889.31
ADC94112.1		1	5e-160	0.99	phosphoheptose isomerase	FJ976889.32
ADC94113.1		1	0.0	0.99	2-dehydro-3-deoxyglucarate aldolase	FJ976889.33
ADC94114.1_		1	0.0	0.99	3-deoxy-manno-octulosonate cytidylyltransferase	FJ976889.34
ADC94115.1		1	0.0	0.99	oxidoreductase family protein	FJ976889.35
ADC94116.1_		1	0.0	0.98	inositol monophophatase family protein	FJ976889.36
ADC94117.1_					bicarbonate transport system substrate-binding protein]	FJ976889.37
ADC94118.1					hypothetical protein	FJ976889.38
ADC94119.1					hypothetical protein- putative sugar o methyltransferase	FJ976889.39
ADC94120.1					hypothetical protein- putative sugar o methyltransferase	FJ976889.40
ADC94121.1		1	9e-162	0.96	hypothetical protein	FJ976889.41
ADC94122.1_					hypothetical protein	FJ976889.42
ADC94123.1					hypothetical protein	FJ976889.43
ADC94124.1		1	0.0	0.98	methylase/methyltransferase	FJ976889.44
ADC94125.1		1	0.0	0.97	dehydrogenase	FJ976889.45
ADC94126.1		1	0.0	0.97	hypothetical protein	FJ976889.46
ADC94126.1		1	0.0	0.97	hypothetical protein	FJ976889.46

### Sheet: Copenhageni
Acession ID	L. interrogans serovar Copenhageni L1-130	Coverage	E-value	Identity	Protein	Locus Tag	Position
WP_000202830.1		0.96	4e-97	0.44	alcohol dehydrogenase	LIC_12166	2617286-2618353
WP_000282880.1		0.97	2e-17	0.31	glycosyl transferase	LIC_12128	2571788-2572609
WP_001230564.1		0.93	2e-64	0.37	N-acetylneuraminate synthase	LIC_12173	2626541-2627575
Q72UN2.1		0.49	2e-10	0.33	3-deoxy-manno-octulosonate cytidylyltransferase	LIC_12163	2613060-2614868
WP_001082180.1		0.23	0.35	0.4	class I SAM-dependent methyltransferase	LIC_12190	2643960..2644535
WP_000698820.1		0.99	4e-155	0.42	carbamoyltransferase	LIC_12163	2613060..2614868
WP_000582222.1		0.62	4e-43	0.39	DegT/DnrJ/EryC1/StrS family aminotransferase	LIC_12187	2640600..2641676
WP_000698820.1		0.95	4e-61	0.28	carbamoyltransferase	LIC_12163	2613060..2614868
WP_000848239.1		0.21	3e-11	0.32	3-deoxy-manno-octulosonate cytidylyltransferase	LIC_12157	2607840..2608595
WP_001198107.1		0.76	3e-44	0.34	DegT/DnrJ/EryC1/StrS family aminotransferase	LIC_12198	2651131..2652231
	no match				hypothetical protein
AAS69098.1		0.46	0.011	0.26	conserved hypothetical protein	LIC_10477	550946..551551
	no match				zinc binding dehydrogenase	NR
	no match				gfo/idh/MocA family oxidase	NR
WP_000012765.1		0.54	8e-05	0.3	demethylmenaquinone methyltransferase	LIC_20171	206725..207474
AAS70762.1		0.43	0.0003	0.32	SAM-dependent methyltransferase	LIC_12190	2643960..2644535
	no match				DUF 4910 domain
WP_001014594.1		0.96	1e-20	0.3	hypothetical protein	LIC_12924	3549866..3551464
	no match				hypothetical protein
WP_000566240.1		0.94	8e-26	0.28	3-oxoacyl-[acyl-carrier-protein] reductase	LIC_10700	847876..848655
AAS71721.1		0.96	1e-34	0.28	oxidoreductase	LIC_13176	3888014..3889081
WP_001230564.1		0.91	1e-55	0.38	N-acetylneuraminate synthase	LIC12173	2626541..2627575
	no match				hypothethical protein
WP_000659900.1		0.29	5.6	0.29	HD family phosphohydrolase	LIC_20100	116484..117335
WP_001281953.1		0.96	2e-88	0.38	DegT/DnrJ/EryC1/StrS family aminotransferase	LIC_13118	3814758..3815966
WP_000834715.1		0.77	2e-36	0.27	ABC transporter ATP-binding protein	LIC_12182	2635253..2637070
WP_000174163.1		0.14	2.1	0.31	DUF455 domain-containing protein	LIC_13343	4099161..4100021
AAS70734.1		0.96	4e-29	0.24	conserved hypothetical protein	LIC_12162	2611182..2612948
WP_000547427.1		0.99	6e-118	0.72	6-phosphogluconolactonase	LIC12161	2610410..2611069
AAS70732.1		0.29	7e-46	0.81	hypothetical protein LIC_12160	LIC_12160	2610083..2610358
WP_000351733.1		0.9	3e-21	0.32	phosphoheptose isomerase	LIC_11825	2219933..2220520
WP_001012068.1		1	0.0	0.99	2,4-dihydroxyhept-2-ene-1,7-dioic acid aldolase	LIC_12158	2608630..2609385
WP_000848239.1		1	0.0	0.99	3-deoxy-manno-octulosonate cytidylyltransferase	LIC_12157	2607840..2608595
WP_000734409.1		1	0.0	1	gfo/Idh/MocA family oxidoreductase	LIC_12156	2606809..2607837
WP_001022640.1		1	4e-178	0.94	inositol phosphatase	LIC_12155	2606023..2606796
	no match				putative sugar O-methyltransferase	NR
	no match				hypothetical protein	NR
	no match				hypothetical protein	NR
WP_000462634.1					galactoside O-acetyltransferase	NR
WP_000661932.1		1	0.0	0.81	methyltransferase domain-containing protein	LIC_12154	1642388..1643275
	no match				shikimate/quinate 5-dehydrogenase
	no match				surface carbohydrate biosynthesis protein

### Sheet: Lai 56601
Acession ID	L. interrogans serovar Lai str.56601	Coverage	E-value	Identity	Protein	Locus Tag	Location
WP_000202825.1		0.96	5e-97	0.43	alcohol dehydrogenase	LA_1616	1610420..1611487
WP_000282880.1		0.97	1e-17	0.31	glycosyl transferase	LA_1657	1656460..1657281
WP_001230564.1		0.93	2e-64	0.37	N-acetylneuraminate synthase	LA_1609	1601198..1602232
WP_001014595.1		0.86	9e-13	0.28	hypothetical protein
WP_001082180.1		0.23	0.079	0.4	class I SAM-dependent methyltransferase	LA_0082	91507..92358
WP_000698821.1		0.99	6e-156	0.42	carbamoyltransferase	LA_1619	1613905..1615713
WP_000582222.1		0.62	9e-44	0.39	DegT/DnrJ/EryC1/StrS family aminotransferase	LA_1595	1587097..1588173
WP_000698821.1		0.95	5e-62	0.28	carbamoyltransferase	LA_1619	1613905..1615713
WP_000848238.1		0.21	6e-12	0.32	3-deoxy-manno-octulosonate cytidylyltransferase	LA_1625	1620472..1621227
WP_001281953.1		0.73	6e-41	0.29	DegT/DnrJ/EryC1/StrS family aminotransferase	LA_3905	3878888..3880096
	no match				hypothetical protein
WP_001973216.1		0.46	0.002	0.26	N-acetyltransferase	LA_3757	3732847..3733413
	no match				zinc binding dehydrogenase
WP_000838456.1		0.14	7.6	0.25	dienelactone hydrolase	LA_0357	348314..349291
WP_000838456.1		0.54	2e-05	0.3	demethylmenaquinone methyltransferase	LA_0357	348314..349291
WP_001082180.1		0.35	5e-06	0.34	class I SAM-dependent methyltransferase	LA_0082	91507..92358
	no match				DUF 4910 DOMAIN
WP_001014595.1	no match				hypothetical protein
WP_001033982.1		0.04	4.7	0.6	TIGR01777 family protein	LA_3314	3283602..3284504
WP_000998676.1		0.95	6e-33	0.31	SDR family NAD(P)-dependent oxidoreductase	LA_0020	22298..23041
WP_000023116.1		0.96	3e-35	0.28	aldo/keto reductase	LA_3973	3953501..3954562
WP_001230564.1		0.91	2e-56	0.38	N-acetylneuraminate synthase	LA_1609	1601198..1602232
	no match				hypothetical protein
WP_000659901.1		0.29	1.3	0.29	HD family phosphohydrolase	LB_124	118721..119572
WP_001281953.1		0.96	5e-89	0.38	DegT/DnrJ/EryC1/StrS family aminotransferase	LA_1595	1587097..1588173
WP_000834715.1		0.77	4e-37	0.27	ABC transporter ATP-binding protein	LA_1600	1591703..1593520
WP_000174163.1		0.14	0.47	0.31	DUF455 domain-containing protein	LA_4188	4163345..4164205
WP_000830817.1		0.96	2e-29	0.23	hypothetical protein	LA_1620	1615828..1617588
WP_011069682		0.91	2e-104	0.69	6-phosphogluconolactonase	LA_1621	1617749..1618360
WP_000924398.1		0.84	1e-36	0.33	FkbM family methyltransferase	LA_2249	2229788..2230669
WP_000351733.1		0.9	6e-22	0.32	phosphoheptose isomerase	LA_2092	2061804..2062391
WP_001012068.1		1	0.0	0.99	2,4-dihydroxyhept-2-ene-1,7-dioic acid aldolase	LA_1624	1619682..1620437
WP_000848238.1		1	0.0	0.99	3-deoxy-manno-octulosonate cytidylyltransferase	LA_1625	1620472..1621227
WP_000734411.1		1	0.0	0.99	gfo/Idh/MocA family oxidoreductase	LA_1626	1621230..1622258
WP_001022640.1		1	9e-179	0.94	inositol phosphatase	LA_1627	1622271..1623044
					putative sugar O-methyltransferase	NR
					hypothetical protein	NR
					hypothetical protein	NR
					galactoside O-acetyltransferase	NR
WP_000661932.1		1	0.0	0.81	methyltransferase	LA_1628	1623252-1624214
WP_000233082.1	no match				shikimate/quinate 5-dehydrogenase	LA_1911	1880937-1879702
WP_000045934.1	no match				surface carbohydrate biosynthesis protein	LA_1629	1625249-1627141

### Sheet: Hardjo-bovis
Acession ID	Leptospira borgpetersenii serovar Hardjo-bovis L550	Coverage	E-value	Identity	Protein	Locus Tag	Genome Position
WP_011669918.1		1	0.0	0.97	alcohol dehydrogenase	LBL_1166	1378466..1379551
WP_011669919.1		0.98	7e-159	0.96	glycosyltransferase family 2 protein	LBL_1167	1379556..1380218
ABJ78671.1		1	0.0	0.97	N-acetylneuraminic acid (sialic acid) synthetase	LBL_1168	1380245..1381309
WP_011669921.1		1	1e-161	0.93	cytidyltransferase	LBL_1169	1381314..1382006
ABJ80410.1		0.15	5.4	0.42	AraC-family transcriptional regulator	LBL_1170
WP_011669922.1		1	0.0	0.97	carbamoyltransferase	LBL_1171	1382667..1384466
WP_011669923.1		1	0.0	0.97	DegT/DnrJ/EryC1/StrS family aminotransferase	LBL_1172	1384530..1385693
WP_011669924.1		1	0.0	0.98	carbamoyltransferase	LBL_1173	1385696..1387447
ABJ78676.1		0.95	0.0	0.94	Dehydrogenase	LBL_1174	1387395..1389113
WP_011669926.1		1	0.0	0.94	DegT/DnrJ/EryC1/StrS family aminotransferase	LBL_1175	1389101..1390354
WP_011669927.1		1	0.0	0.89	hypothetical protein	LBL_1176	1390351..1391388
WP_004779587.1		0.98	7e-130	0.95	N-acetyltransferase	LBL_1177	1391408..1391953
WP_004779569.1		1	0.0	0.94	zinc-binding dehydrogenase	LBL_1178	1391950..1392990
WP_011669928.1		1	0.0	0.91	gfo/Idh/MocA family oxidoreductase	LBL_1179	1392987..1394075
WP_004779589.1		1	5e-150	0.96	class I SAM-dependent methyltransferase	LBL_1180	1394084..1394716
WP_004779550.1		1	1e-178	0.97	class I SAM-dependent methyltransferase	LBL_1181	1394734..1395468
WP_011669929.1		1	0.0	0.92	DUF4910 domain-containing protein	LBL_1182	1396299..1397750
WP_004779595.1		1	1e-164	0.88	cytidyltransferase	LBL_1183	1397747..1398475
WP_004779559.1		1	0.0	0.94	hypothetical protein	LBL_1184	1398475..1399836
WP_011669930.1		1	0.0	0.96	KR domain-containing protein	LBL_1185	1399833..1400600
WP_011669931.1		1	0.0	0.88	aldo/keto reductase	LBL_1186	1400590..1401534
WP_004779598.1		1	0.0	0.95	acetylneuraminic acid synthetase	LBL_1187	1401547..1402395
WP_004779552.1		0.46	5e-96	0.87	hypothetical protein	LBL_1188	1402398..1402847
WP_004779602.1		1	9e-157	0.9	hypothetical protein	LBL_1189	1403359..1404042
WP_011669932.1		1	0.0	0.96	DegT/DnrJ/EryC1/StrS family aminotransferase	LBL_1190	1404047..1405252
WP_011669933.1		1	0.0	0.94	ABC transporter permease	LBL_1191	1405255..1406961
ABJ78693.1		1	0.0	0.92	putative sugar O-methyltransferase	LBL_1192	1407033..1408097
WP_011669935.1		1	0.0	0.62	transferase	LBL_1193	1408109..1409872
WP_020780100.1		0.99	8e-111	0.7	6-phosphogluconolactonase	LBL_1194	1409890..1410549
WP_011669937.1		0.98	9e-142	0.71	FkbM family methyltransferase	LBL_1195	1410580..1411407
WP_011669938.1		1	8e-150	0.95	SIS domain-containing protein	LBL_1196	1411477..1412112
WP_011669939.1		0.99	5e-171	0.91	2,4-dihydroxyhept-2-ene-1,7-dioic acid aldolase	LBL_1197	1412114..1412869
WP_011669940.1		1	0.0	0.97	3-deoxy-manno-octulosonate cytidylyltransferase	LBL_1198	1412906..1413661
ABJ78700.1		1	0.0	0.96	Oxidoreductase family protein	LBL_1199	1413658..1414692
WP_011669942.1		0.99	7e-160	0.81	inositol monophosphatase	LBL_1200	1414709..1415473
WP_080504605.1		0.61	1e-141	0.88	putative sugar O-methyltransferase	LBL_1201	1417403-1418077
WP_011669944.1		0.99	3e-139	0.86	hypothetical protein	LBL_1203	1418242-1418925
WP_011669945.1		0.97	0.0	0.82	hypothetical protein	LBL_1204	1419036-1420148
	galactoside O- acetyltransferase				no match
WP_011669947.1		1	0.0	0.93	methyltransferase domain-containing protein	LBL_1206	1421280-1422242
WP_011669948.1		1	0.0	0.97	dehydrogenase	LBL_1207	1422293-1423291
WP_011669948.1		1	0.0	0.83	hypothetical protein	LBL_1208	1422293-1423291

### Sheet: Linhai 56609
Acession ID	Leptospira interrogans serovar Linhai str. 56609	Coverage	E-value	Identity	Locus Tag	Protein	Location
	no match					alcohol dehydrogenase
WP_000282880.1		0.97	1e-17	0.31	LIL_12262	glycosyl transferase	2662102..2662923
WP_001011666.1		0.82	1e-35	0.34	LIL_11520	N-acetyl neuraminic (sialic) acid synthetase	1794196..1795194
WP_000721859.1		0.47	2e-10	0.33	LIL_10635	3-deoxy-manno-octulosonate cytidylyltransferase	753860..754603
WP_001082179.1		0.23	0.090	0.4	LIL_10075	class I SAM-dependent methyltransferase	91727..92578
	no match					carbamoyltransferase
WP_001281953.1		0.89	3e-41	0.31	LIL_13217	DegT/DnrJ/EryC1/StrS family aminotransferase	3866500..3867708
WP_001029777.1		0.03	0.74	0.52	LIL_20107	hypothetical protein	116522..117619
WP_000613386.1		0.19	3e-07	0.22	LIL_11231	dehydrogenase	1421554..1422723
WP_001198107.1		0.76	8e-45	0.34	LIL_12321	DegT/DnrJ/EryC1/StrS family aminotransferase	2732455..2733555
	no match					hypothetical protein
AJR13085.1		0.46	0.003	0.26	LIL_10483	acetyltransferase	554208..554885
	no match					zinc binding dehydrogenase
WP_045191127.1		0.14	8.7	0.25	LIL_10307	dienelactone hydrolase	348537..349514
WP_000012765.1		0.54	2e-05	0.3	LIL_20182	demethylmenaquinone methyltransferase	210256..211005
WP_001082179.1		0.35	6e-06	0.34	LIL_10075	class I SAM-dependent methyltransferase	91727..92578
	no match					DUF 4910 DOMAIN
WP_000696060.1		0.97	1e-36	0.32	LIL_11808	glutamate-1-semialdehyde aminotransferase	2125917..2127929
WP_001033982.1		0.04	5.5	0.6	LIL_10921	TIGR01777 family protein	1052967..1053869
WP_000998676.1		0.95	7e-33	0.31	LIL_10019	SDR family NAD(P)-dependent oxidoreductase	22342..23085
AJR15875.1		0.96	3e-35	0.28	LIL_13273	aldo/keto reductase	3940055..3941095
WP_001011666.1		0.99	2e-48	0.38	LIL_11520	N-acetyl neuraminic (sialic) acid synthetase	1794196..1795194
	no match					hypothetical protein
WP_000659901.1		0.29	1.5	0.29	LIL_20111	HD family phosphohydrolase	120048..120899
WP_001281953.1		0.96	6e-89	0.38	LIL_13217	DegT/DnrJ/EryC1/StrS family aminotransferase	3866500..3867708
AJR13138.1		0.62	1e-35	0.3	LIL_10536	ABC transporter ATP-binding protei	634334..636214
WP_000174169.1		0.14	0.55	0.31	LIL_13446	DUF455 domain-containing protein	4154319..4155179
	no match					transferase
	no match					phosphogluconolactonase
	no match					methyltransferase
WP_000351733.1		0.9	7e-22	0.32	LIL_11949	phosphoheptose isomerase	2298239..2298826
WP_001016533.1		0.94	1e-47	0.34	LIL_12289	4-hydroxy-2-oxovalerate aldolase	2696806..2697591
WP_000721859.1		0.98	7e-43	0.36	LIL_10635	3-deoxy-manno-octulosonate cytidylyltransferase	753860..754603
	no match					gfo/igh/MocA family
WP_000050899.1		0.97	1e-28	0.3	LIL_10198	inositol monophosphatase	226025..226840
	no match					putative O methyltransferase
	no match					hypothetical protein
	no match					hypothetical protein
WP_000462634.1		0.22	8e-05	0.4	LIL_10057	serine O-acetyltransferase	68853-68146
WP_000347685.1		0.87	3e-12	0.24	LIL_11458	class I SAM-dependent methyltransferase	1720456-1719569
WP_001982325.1		0.92	2e-28	0.28	LIL_12111	phosphoglycerate dehydrogenase	2482078-2483301
	no match					surface carbohydrate biossintesis

### Sheet: Norma
Acession ID	L.interrogans serovar Hardjo subtype Hardjo-prajitno str.Norma	Protein	Locus Tag	Genome Position
WP_000020777.1		Alcohol dehydrogenase	G436_1755	1669110 1670195
WP_002076509.1		Capsular polysaccharide biosynthesis	G436_1756	1670197 1670871
WP_001136118.1		N-acetylneuraminate synthase	G436_1757	1670888 1671952
_WP_000535866.1		cytidylyltransferase	G436_1758	1671957 1672649
G436_RS07240		nodulation protein S Nod S	G436_1759	1672751 1673044
WP_000697359.1		hypothetical protein	G436_1760	1673071 1673247
WP_000697359.1		carbamoyl transferase	G436_1761	1673299 1675098
WP_001117632.1		DegT/DnrJ/ EryC1/Strs family aminotransferase	G436_1762	1675162 1676325
WP_002189144.1		carbamoyltransferase	G436_1763	1676328 1678079
WP_000256648.1		Glycosyltransferase/ dehydrogenase	G436_1764	1678132 1679745
_WP_000041233.1		DegT/DnrJ/Eryc1/Strs family aminotransferase	G436_1765	1679733 1680986
WP_002189177.1		hypothetical protein	G436_1766	1680983 1682020
WP_000446476.1		acetyltransferase, GNAT family	G436_1767	1682040 1682591
WP_025177743.1		Zinc-binding dehydrogenase	G436_1768	1682676 1683623
WP_002098115.1		Dehydrogenase	G436_1769	1683620 1684708
WP_000786842.1		SAM-dependent methyltransferase	G436_1770	1684717 1685349
WP_001075146.1		S-adenosylmethionine-dependent methyltransferase	G436_1771	1685367 1686101
WP_000093380.1		Aminopeptidase	G436_1772	1686925 1688376
WP_000862747.1		Acylneuraminate cytidylyltransferase	G436_1773	1688373 1689101
_WP_025177744.1		hypothetical protein	G436_1774	1689098 1690459
WP_002188997.1		3-oxoacyl-[acyl-carrier protein] reductase	G436_1775	1690456 1691223
WP_002188948.1		Aldo-Keto reductase	G436_1776	1691213 1692157
WP_002189187.1		N-acetylneuraminate synthase	G436_1777	1692170 1693018
WP_002098087.1		glycosyltransferase 28-like protein	G436_1778	1693021 1693986
WP_060684580.1		WbqC- like protein family	G436_1779	1693983 1694666
WP_002078520.1		Aminotransferase, DegT/DnrJ/EryC1/StrS	G436_1780	1694671 1695876
WP_000614938.1		ATP-binding protein of an ABC transporter complex	G436_1781	1695879 1697585
WP_000900194.1		putative sugar O-methyltransferase	G436_1782	1697621 1698712
WP_000665194.1		transferase	G436_1783	1698737 1700506
WP_060589238.1		6-phosphogluconolactonase	G436_1784	1700532 1701194
WP_025177745.1		methyltransferase	G436_1785	1701232 1702116
WP_001047905.1		phosphoheptose isomerase	G436_1786	1702189 1702824
WP_001012066.1		2,4-dihydroxyhept-2-ene-1,7-dioic acid aldolase	G436_1787	1702830 1703585
WP_000848241.1		3-deoxy-manno-octulosonate cytidylyltransferase	G436_1788	1703620 1704375
WP_000734409.1		oxidoreductase family protein	G436_1789	1704378 1705406
WP_025177746.1		inositol monophosphatase family protein	G436_1790	1705421 1706185
WP_060684581.1		putative sugar O-methyltransferase	G436_1791	1706255 1707349
"WP_000808306.1"		hypothetical protein	G436_1792	1707502 1708170
"WP_001087270.1"		hypothetical protein	G436_1793	1708306 1709427
WP_002189008.1"		galactoside O-acetyltransferase	G436_1794	1709642 1710292
"WP_002188971.1"		methyltransferase	G436_1795	1710321 1711283
"WP_002189029.1"		shikimate/quinate 5-dehydrogenase	G436_1796	1711327 1712325
"WP_002189178.1"		surface carbohydrate biosynthesis protein	G436_1797	1712318 1714207

### Sheet: Ballum
Acession ID	Leptospira borgpetersenii serovar Ballum str.56604	Coverage	E-value	Identity	Protein	Locus Tag
WP_002733100.1		0.67	0.0006	21.86%	Alcohol dehydrogenase	LBBP_RS02225
WP_002738595.1		0.91	2e-14	27.48%	Glycosylgtransferase	LBBP_RS02460
WP_002743189.1		0.51	3e-30	36.96%	Neub family	LBBP_RS03265
WP_002738760.1		0.86	2e-14	30.14%	cytidyltransferase	LBBP_RS08355
		no			nodulation protein
WP_004278354.1		0.99	3e-57	28.24%	Carbamoyltransferase	LBBP_RS13375
WP_002728994.1		0.89	1e-40	31.18%	DegT aminotransferase	LBBP_RS08660
WP_004278354.1		0.96	3e-148	40.90%	Carbamoyltransferase	LBBP_RS13375
WP_002738760.1		0.42	5e-20	31.33%	cytidylyltransferase	LBBP_RS08355
WP_002728994.1		0.78	3e-44	29.89%	DegT aminotransferase	LBBP_RS08660
		no			hypothetical protein
WP_002723033.1		0.5	0.007	23.00%	N-acetyltransferase	LBBP_RS08135
WP_002740697.1		0.52	0.005	21.76%	Zinc dehydrogenase	LBBP_RS09250
		no			gfo/methyltransferase
WP_002724246.1		0.54	5e-07	32.76%	Class I methyltransferase	LBBP_RS02695
WP_011671435.1		0.36	2e-05	34.04%	Class I methyltransferase	LBBP_RS00360
		NO			DUF
WP_002738760.1		0.95	3e-19	28.10%	cytidylyltransferase	LBBP_RS08355
		no			Hypothetical protein
WP_002739054.1		0.95	1e-33	32.67%	SDR Protein/3-oxoacyl	LBBP_RS00085
WP_002740185.1		0.5	8e-12	28.91%	aldo/keto reductase	LBBP_RS06575
WP_002743189.1		0.62	4e-34	42.70%	acetylneuraminic acid synthetase	LBBP_RS03265
WP_002727287.1		0.42	0.033	25.00%	Hypothetical protein	LBBP_RS02165
WP_002721374.1		no			Hypothetical protein	LBBP_RS01130
		no			Hypothetical protein
WP_002728994.1		0.95	8e-90	38.25%	DegT aminotransferase	LBBP_RS08660
WP_002742222.1		0.47	2e-35	34.31%	ABC transporter ATP-binding protein	LBBP_RS14405
		no			Putative sugar O methyltransferase
		no			transferase
		no		no	6-phosphogkluconolactonase
		no			Fkb-methyltransferase
WP_002733646.1		0.83	5e-20	33.90%	SIS Domain	LBBP_RS11830
WP_002722448.1		0.52	0.025	27.41%	hydroxyhept-aldolase	LBBP_RS11350
WP_002723863.1		0.96	7e-44	36.36%	3-deoxy-manno	LBBP_RS07340
WP_002738748.1		0.94	0.001	19.88%	gfo/MocA oxidoreductase	LBBP_RS07820
WP_002741120.1		0.83	4e-27	30.88%	inositol monophosphatase	LBBP_RS00865
		no			putative sugar O-methyltransferase
		0.42	0.34	23.58%	hypothetical protein
		no			hypothetical protein
		no			Galactoside O-acetyltransferase
WP_002740458.1_664		0.87	3e-15	27.08%	methyltransferase	LBBP_RS03095
WP_002722821.1_1382		0.92	2e-28	27.25%	shikimate/quinase	LBBP_RS06540
		no			Surface carbohydrate protein

### Sheet: Brem
Acession ID	L.interrogans str.Brem 329	Coverage	E-value	Identity	Protein	Locus Tag	Location
WP_000020777.1		1	0.0	1	Alcohol dehydrogenase	LEP1GSC057_1213	419165..420250
WP_002076509.1		1	8e-169	1	Capsular polysaccharide biosynthesis	LEP1GSC057_1214	420255..420926
WP_001136118.1		1	0.0	1	N-acetylneuraminate synthase	LEP1GSC057_1215	420943..422007
WP_000535866.1		1	8e-173	1	cytidylyltransferase	LEP1GSC057_1216	422012..422704]
		1	1e-71	1	nodulation protein S Nod S	LEP1GSC057_1217	422806..423099
WP_000490616.1		0.48	2.2	0.4	hypothetical protein	LEP1GSC057_1218	423084..423302
WP_000697359.1		1	0.0	1	carbamoyl transferase	LEP1GSC057_1219	423354..425153
WP_001117632.1		1	0.0	1	DegT/DnrJ/ EryC1/Strs family aminotransferase	LEP1GSC057_1220	425217..426380
WP_002189144.1		1	0.0	1	carbamoyltransferase	LEP1GSC057_1221	426383..428134
WP_000256648.1		1	0.0	1	Glycosyltransferase/ dehydrogenase	LEP1GSC057_1222	428082..429800
WP_000041233.1		1	0.0	1	DegT/DnrJ/Eryc1/Strs family aminotransferase	LEP1GSC057_1223	429788..431041
WP_002189177.1		1	0.0	1	hypothetical protein	LEP1GSC057_1224	431038..432075
WP_000446476.1		1	2e-139	1	acetyltransferase, GNAT family	LEP1GSC057_1225	432095..432646
WP_025177743.1		1	0.0	1	Zinc-binding dehydrogenase	LEP1GSC057_1226	432650..433678
WP_002098115.1		1	0.0	1	Dehydrogenase	LEP1GSC057_1227	433675..434763
WP_000786842.1		1	3e-159	1	SAM-dependent methyltransferase	LEP1GSC057_1228	434772..435404
WP_001075146.1		1	0.0	1	S-adenosylmethionine-dependent methyltransferase	LEP1GSC057_1229	435422..436156
WP_001075146.1		1	0.0	1	Aminopeptidase	LEP1GSC057_1230	436980..438431
WP_000093380.1		1	0.0	1	Acylneuraminate cytidylyltransferase	LEP1GSC057_1231	438428..439156
WP_000862747.1		1	0.0	1	hypothetical protein	LEP1GSC057_1232	439156..440514
WP_025177744.1		1	0.0	1	3-oxoacyl-[acyl-carrier protein] reductase	LEP1GSC057_1233	440511..441278
WP_002188997.1		1	0.0	1	Aldo-Keto reductase	LEP1GSC057_1234	441268..442212
WP_002188948.1		1	0.0	1	N-acetylneuraminate synthase	LEP1GSC057_1235	442225..443073
WP_002189187.1		1	0.0	1	glycosyltransferase 28-like protein	LEP1GSC057_1236	443076..444041
WP_002098087.1		1	5e-172	0.99	WbqC- like protein family	LEP1GSC057_1237	444038..444721
WP_000580576.1		1	0.0	1	Aminotransferase, DegT/DnrJ/EryC1/StrS	LEP1GSC057_1238	444726..445931
WP_002078520.1		1	0.0	1	ATP-binding protein of an ABC transporter complex	LEP1GSC057_1239	445934..447640
WP_000614938.1		1	0.0	1	putative sugar O-methyltransferase	LEP1GSC057_1240	447712..448767
WP_000900194.1		1	0.0	1	transferase	LEP1GSC057_1241	448792..450561
WP_000665194.1		1	6e-164	0.99	6-phosphogluconolactonase	LEP1GSC057_1242	450590..451249
WP_002188966.1		1	0.0	1	methyltransferase	LEP1GSC057_1243	451287..452171
WP_025177745.1		1	1e-158	1	phosphoheptose isomerase	LEP1GSC057_1244	452244..452879
WP_001012066.1		1	0.0	1	2,4-dihydroxyhept-2-ene-1,7-dioic acid aldolase	LEP1GSC057_1245	452885..453640
WP_000848241.1		1	0.0	1	3-deoxy-manno-octulosonate cytidylyltransferase	LEP1GSC057_1246	453675..454430
WP_000734409.1		1	0.0	1	oxidoreductase family protein	LEP1GSC057_1247	454433..455461
WP_025177746.1		1	0.0	1	inositol monophosphatase family protein	LEP1GSC057_1248	455476..456240
WP_002189147.1		1	0.0	0.99	putative sugar O-methyltransferase	LEP1GSC057_1249	456310..457404
WP_000808306.1		0.33	0.005	0.3	hypothetical protein	LEP1GSC057_1250
					hypothetical protein	LEP1GSC057_1251	458373..459481
WP_002189008.1		0.2	3.0	0.27	galactoside O-acetyltransferase	LEP1GSC057_1252	459696..460346
WP_002188971.1		1	0.0	1	methyltransferase	LEP1GSC057_1253	460375..461337
WP_002189029.1		1	0.0	1	shikimate/quinate 5-dehydrogenase	LEP1GSC057_1254	461381..462379
WP_002189178.1		1	0.0	1	surface carbohydrate biosynthesis protein	LEP1GSC057_1255	462372..464261

### Sheet: Hardjo-prajitno
Acession ID	L.interrogans serovar Hardjo subtype Hardjo-prajitno str.Hardjoprajitno	Coverage	E-value	Identity	Protein	Locus Tag	Location
WP_000020777.1		1	0.0	1	Alcohol dehydrogenase	LIH_07250	1690215..1691300
WP_002076509.1		1	8e-169	1	Capsular polysaccharide biosynthesis	LIH_07255	1691305..1691976
WP_001136118.1		1	0.0	1	N-acetylneuraminate synthase	LIH_07260	1691993..1693057
WP_000535866.1		1	8e-173	1	cytidylyltransferase	LIH_07265	1693062..1693754
		1	3e-127	1	nodulation protein S Nod S	LIH_07270	1693856..1694389
WP_000490616.1					hypothetical protein	LIH_07275
WP_000697359.1		1	0.0	1	carbamoyl transferase	LIH_07280	1694404..1696203
WP_001117632.1		1	0.0	1	DegT/DnrJ/ EryC1/Strs family aminotransferase	LIH_07285	1696267..1697430
WP_002189144.1		1	0.0	1	carbamoyltransferase	LIH_07290	1697433..1699184
WP_000256648.1		1	0.0	1	Glycosyltransferase/ dehydrogenase	LIH_07295	1699132..1700850
WP_000041233.1		1	0.0	1	DegT/DnrJ/Eryc1/Strs family aminotransferase	LIH_07300	1700838..1702091
WP_002189177.1		1	0.0	0.99	hypothetical protein	LIH_07305	1702088..1703125
WP_000446476.1		1	2e-139	1	acetyltransferase, GNAT family	LIH_07310	1703145..1703696
WP_025177743.1		1	0.0	1	Zinc-binding dehydrogenase	LIH_07315	1703700..1704728
WP_002098115.1		1	0.0	1	Dehydrogenase	LIH_07320	1704725..1705813
WP_000786842.1		1	3e-159	1	SAM-dependent methyltransferase	LIH_07325	1705822..1706454
WP_001075146.1		1	0.0	1	S-adenosylmethionine-dependent methyltransferase	LIH_07330	1706472..1707206
WP_001075146.1		1	0.0	1	Aminopeptidase	LIH_07335	1708030..1709481
WP_000093380.1		1	0.0	1	Acylneuraminate cytidylyltransferase	LIH_07340	1709478..1710206
WP_000862747.1		1	0.0	1	hypothetical protein	LIH_07345	1710206..1711564
WP_025177744.1		1	0.0	1	3-oxoacyl-[acyl-carrier protein] reductase	LIH_07350	1711561..1712328
WP_002188997.1		1	0.0	1	Aldo-Keto reductase	LIH_07355	1712318..1713262
WP_002188948.1		1	0.0	0.99	N-acetylneuraminate synthase	LIH_07360	1713275..1714123
WP_002189187.1		1	0.0	1	glycosyltransferase 28-like protein	LIH_07365	1714126..1715091
WP_002098087.1		1	5e-172	0.99	WbqC- like protein family	LIH_07370	1715088..1715771
WP_000580576.1		1	0.0	1	Aminotransferase, DegT/DnrJ/EryC1/StrS	LIH_07375	1715776..1716981
WP_002078520.1		1	0.0	1	ATP-binding protein of an ABC transporter complex	LIH_07380	1716984..1718690
WP_000614938.1		1	0.0	0.99	putative sugar O-methyltransferase	LIH_07385	1718762..1719817
WP_000900194.1		1	0.0	1	transferase	LIH_07390	1719842..1721611
WP_000665194.1		1	1e-164	1	6-phosphogluconolactonase	LIH_07395	1721640..1722299
WP_002188966.1		1	0.0	1	methyltransferase	LIH_07400	1722337..1723221
WP_025177745.1		1	1e-158	1	phosphoheptose isomerase	LIH_07405	1723294..1723929
WP_001012066.1		1	0.0	1	2,4-dihydroxyhept-2-ene-1,7-dioic acid aldolase	LIH_07410	1723935..1724690
WP_000848241.1		1	0.0	1	3-deoxy-manno-octulosonate cytidylyltransferase	LIH_07415	1724725..1725480
WP_000734409.1		1	0.0	1	oxidoreductase family protein	LIH_07420	1725483..1726511
WP_025177746.1		1	0.0	1	inositol monophosphatase family protein	LIH_07425	1726526..1727290
WP_002189147.1		1	0.0	0.99	putative sugar O-methyltransferase	LIH_07430	1727360..1728454
WP_000808306.1		1	1e-162	1	hypothetical protein	LIH_07435	1728607..1729275
		no match			hypothetical protein
WP_002189008.1		1	4e-156	1	galactoside O-acetyltransferase	LIH_07445	1730734..1731384
WP_002188971.1		1	0.0	1	methyltransferase	LIH_07450	1731413..1732375
WP_002189029.1		1	0.0	1	shikimate/quinate 5-dehydrogenase	LIH_07455	1732419..1733417
"WP_002189178.1"		1	0.0	1	surface carbohydrate biosynthesis protein	LIH_07460	1733410..1735299
