## Supplementary material for "A potential genomic recombination site upstream of the *rfb* locus in *Leptospira interrogans* is associated with serogroup Serjoe and serovar Hardjo classification": Gene ontology analysis of Sru locus from L. interrogans serovar Hardjo.

### Sheet: Molecular function
GO Term	Molecular function
Alcohol dehydrogenase
GO:1990710	magnesium ion binding
GO:0046911	metal chelating activity
GO:0046914	transition metal ion binding
GO:0005509	calcium ion binding
GO:0032791	lead ion binding
GO:0031420	alkali metal ion binding
Metal -ion binding
GO:0052676	3-methylbutanol:NAD oxidoreductase activity
GO:0010301	xanthoxin dehydrogenase activity
GO:0004025	alcohol dehydrogenase activity, iron-dependent
GO:0050112	inositol 2-dehydrogenase activity
GO:1990362	butanol dehydrogenase activity
GO:0004024	alcohol dehydrogenase activity, zinc-dependent
Glycosyltransferase family 2 protein
GO:0051075	S-adenosylmethionine:tRNA ribosyltransferase-isomerase activity
GO:0016853	isomerase activity
GO:0016772	transferase activity, transferring phosphorus-containing groups
GO:0019787	ubiquitin-like protein transferase activity
GO:0016782	transferase activity, transferring sulfur-containing groups
GO:0019776	Atg8 ligase activity
GO:0008414	CDP-alcohol phosphotransferase activity
GO:0000031	mannosylphosphate transferase activity
GO:0043842	Kdo transferase activity
GO:0016746	transferase activity, transferring acyl groups
N-acetylneuraminate synthase
GO:0016491	oxidoreductase activity
GO:0016787	hydrolase activity
GO:0016740	transferase activity
GO:0004857	enzyme inhibitor activity
GO:0016829	lyase activity
GO:0010280	UDP-L-rhamnose synthase activity
GO:0004133	glycogen debranching enzyme activity
cytidyltransferase
GO:0102297	selenate adenylyltransferase activity
GO:0034061	DNA polymerase activity
GO:0004654	polyribonucleotide nucleotidyltransferase activity
GO:0047339	nucleoside-triphosphate-hexose-1-phosphate nucleotidyltransferase activity
GO:0070566	adenylyltransferase activity
GO:0061501	cyclic-GMP-AMP synthase activity
GO:0003912	DNA nucleotidylexotransferase activity
GO:0070569	uridylyltransferase activity
GO:0070567	cytidylyltransferase activity
GO:0070568	guanylyltransferase activity
DegT/DnrJ/EryC1/StrS family aminotransferase
GO:0008793	aromatic-amino-acid:2-oxoglutarate aminotransferase activity
GO:0033855	nicotianamine aminotransferase activity
GO:0004760	serine-pyruvate transaminase activity
GO:0045303	diaminobutyrate-2-oxoglutarate transaminase activity
GO:0003992	N2-acetyl-L-ornithine:2-oxoglutarate 5-aminotransferase activity
GO:0018719	6-aminohexanoate transaminase activity
GO:0009016	succinyldiaminopimelate transaminase activity
GO:0010326	methionine-oxo-acid transaminase activity
GO:0019163	pyridoxamine-phosphate transaminase activity
GO:0047309	dihydroxyphenylalanine transaminase activity
zinc-binding dehydrogenase
GO:0016491	oxidoreductase activity
gfo/Idh/MocA family oxidoreductase
GO:0043826	sulfur oxygenase reductase activity
GO:0035515	oxidative RNA demethylase activity
GO:0047143	chlorate reductase activity
GO:0016661	oxidoreductase activity, acting on other nitrogenous compounds as donors
GO:0001512	dihydronicotinamide riboside quinone reductase activity
GO:0034949	1,1-dichloroethane reductive dehalogenase activity
GO:0033797	selenate reductase activity
GO:0008682	2-octoprenyl-3-methyl-6-methoxy-1,4-benzoquinone hydroxylase activity
GO:0016627	oxidoreductase activity, acting on the CH-CH group of donors
GO:0016667	oxidoreductase activity, acting on a sulfur group of donors
D-alanine--D-alanine ligase (class I SAM-dependent methyltransferase)
GO:0016879	ligase activity, forming carbon-nitrogen bonds
GO:0016886	ligase activity, forming phosphoric ester bonds
GO:0016875	ligase activity, forming carbon-oxygen bonds
GO:0016877	igase activity, forming carbon-sulfur bonds
GO:0051002	ligase activity, forming nitrogen-metal bonds
GO:0008754	O antigen ligase activity
S-adenosylmethionine-dependent methyltransferase(class I SAM-dependent methyltransferase)
GO:0102109	tricaffeoyl spermidine O-methyltransferase activity
GO:0051994	P-methyltransferase activity
GO:0102147	3'-O-methyltricetin O methyl transferase activity
GO:0102147	3'-O-methyltricetin O methyl transferase activity
GO:0102101	sterol 24C methyltransferase activity
GO:0018707	1-phenanthrol methyltransferase activity
GO:0043803	hydroxyneurosporene-O-methyltransferase activity
GO:0102358	daphnetin-8-O-methyltransferase activity
GO:0043833	methylamine-specific methylcobalamin:coenzyme M methyltransferase activity
GO:0102674	C4-demethylase activity
GO:0102444	isorhamnetin 3-O-methyltransferase activity
Acylneuraminate cytidylyltransferase
GO:0102297	selenate adenylyltransferase activity
GO:0034061	DNA polymerase activity
GO:0004654	polyribonucleotide nucleotidyltransferase activity
GO:0047339	nucleoside-triphosphate-hexose-1-phosphate nucleotidyltransferase activity
GO:0070566	adenylyltransferase activity
GO:0061501	cyclic-GMP-AMP synthase activity
GO:0003912	DNA nucleotidylexotransferase activity
GO:0070569	uridylyltransferase activity
GO:0070567	cytidylyltransferase activity
GO:0070568	guanylyltransferase activity
GO:0003977	UDP-N-acetylglucosamine diphosphorylase activity
GO:0051748	UTP-monosaccharide-1-phosphate uridylyltransferase activity
GO:0052630	UDP-N-acetylgalactosamine diphosphorylase activity
GO:0008108	UDP-glucose:hexose-1-phosphate uridylyltransferase activity
GO:0090633	keto-deoxynonulosonic acid (KDN) cytidylyltransferase activity
GO:0090632	N-glycolylneuraminic acid (Neu5Gc) cytidylyltransferase activity
Surface carbohydrate biosynthesis protein/hypothetical protein
SDR family oxidoreductase	sem informaçao
N-acetylneuraminate synthase
GO:0016491	oxidoreductase activity
GO:0016787	hydrolase activity
GO:0016740	transferase activity
GO:0000031	mannosylphosphate transferase activity
GO:0010280	UDP-L-rhamnose synthase activity
GO:0050377	UDP-glucose 4,6-dehydratase activity
GO:0010490	UDP-4-keto-rhamnose-4-keto-reductase activity
GO:0004135	amylo-alpha-1,6-glucosidase activity
Glycosyltransferase 28-like protein
GO:0051075	S-adenosylmethionine:tRNA ribosyltransferase-isomerase activity
GO:0016772	transferase activity, transferring phosphorus-containing groups
GO:0019787	ubiquitin-like protein transferase activity
GO:0016782	transferase activity, transferring sulfur-containing groups
GO:0008414	CDP-alcohol phosphotransferase activity
GO:0000031	mannosylphosphate transferase activity
DegT/DnrJ/EryC1/StrS family aminotransferase
GO:0008793	aromatic-amino-acid:2-oxoglutarate aminotransferase activity
GO:0033855	nicotianamine aminotransferase activity
GO:0004760	serine-pyruvate transaminase activity
GO:0045303	diaminobutyrate-2-oxoglutarate transaminase activity
GO:0003992	N2-acetyl-L-ornithine:2-oxoglutarate 5-aminotransferase activity
GO:0018719	6-aminohexanoate transaminase activity
GO:0009016	succinyldiaminopimelate transaminase activity
GO:0010326	methionine-oxo-acid transaminase activity
GO:0019163	pyridoxamine-phosphate transaminase activity
GO:0047309	dihydroxyphenylalanine transaminase activity
ATP-binding cassette domain-containing protein
GO:0042626	ATPase activity, coupled to transmembrane movement of substances
GO:0015420	cobalamin-transporting ATPase activity
GO:0015441	beta-glucan-transporting ATPase activity
GO:0048502	thiamine-transporting ATPase activity
GO:0008558	guanine-transporting ATPase activity
GO:0043211	carbohydrate-transporting ATPase activity
GO:0043212	carbohydrate-exporting ATPase activity
GO:0015608	carbohydrate-importing ATPase activity
GO:0033297	rhamnose-transporting ATPase activity
GO:0015614	D-xylose-importing ATPase activity
putative sugar O-methyltransferase
GO:0010340	carboxyl-O-methyltransferase activity
GO:0008168	methyltransferase activity
GO:0004483	mRNA (nucleoside-2'-O-)-methyltransferase activity
GO:0070039	rRNA (guanosine-2'-O-)-methyltransferase activity
GO:0080150	S-adenosyl-L-methionine:benzoic acid carboxyl methyl transferase activity
transferase
GO:0051075	S-adenosylmethionine:tRNA ribosyltransferase-isomerase activity
GO:0016853	isomerase activity
GO:0016772	transferase activity, transferring phosphorus-containing groups
GO:0019787	ubiquitin-like protein transferase activity
GO:0016782	transferase activity, transferring sulfur-containing groups
GO:0019776	Atg8 ligase activity
GO:0008414	CDP-alcohol phosphotransferase activity
GO:0000031	mannosylphosphate transferase activity
GO:0043842	Kdo transferase activity
GO:0016746	transferase activity, transferring acyl groups
GDP-L-fucose synthetase-6-phospho
GO:0050661	NADP binding
GO:0004345	glucose-6-phosphate dehydrogenase activity
GO:0004342	glucosamine-6-phosphate deaminase activity
Phosphoheptose isomerase-SIS domain-containing protein
GO:0097367	carbohydrate derivative binding
GO:0070891	lipoteichoic acid binding
GO:1902248	5-O-phosphono-alpha-D-ribofuranosyl diphosphate binding
GO:0140081	glycosylated region protein binding
GO:0005539	glycosaminoglycan binding
GO:0046871	N-acetylgalactosamine binding
GO:1902516	sn-glycerol 3-phosphate binding
GO:2001066	amylopectin binding
GO:0033691	sialic acid binding
GO:0072570	ADP-D-ribose binding
GO:0016859	cis-trans isomerase activity
GO:0016854	racemase and epimerase activity
GO:0016866	intramolecular transferase activity
GO:0051075	S-adenosylmethionine:tRNA ribosyltransferase-isomerase activity
GO:0003916	DNA topoisomerase activity
GO:0009385	N-acylmannosamine-6-phosphate 2-epimerase activity
6-phosphogluconolactonase
GO:0016491	oxidoreductase activity
GO:0016787	hydrolase activity
GO:0016740	transferase activity
GO:0004857	enzyme inhibitor activity
GO:0016829	lyase activity
GO:0010280	UDP-L-rhamnose synthase activity
GO:0004133	glycogen debranching enzyme activity
3-deoxy-manno-octulosonate cytidylyltransferase activity
GO:0008690	3-deoxy-manno-octulosonate cytidylyltransferase activity
GO:0016779	nucleotidyltransferase activity
GO:0016740	transferase activity
GO:0008781	N-acylneuraminate cytidylyltransferase activity
GO:0016788	hydrolase activity, acting on ester bonds
GO:0004664	prephenate dehydratase activity
GO:0008918	lipopolysaccharide 3-alpha-galactosyltransferase activity
GO:0008919	lipopolysaccharide glucosyltransferase I activity
GO:0008917	lipopolysaccharide N-acetylglucosaminyltransferase activity
GO:0047270	lipopolysaccharide glucosyltransferase II activity
gfo/Idh/MocA family oxidoreductase
GO:0043826	sulfur oxygenase reductase activity
GO:0035515	oxidative RNA demethylase activity
GO:0047143	chlorate reductase activity
GO:0016661	oxidoreductase activity, acting on other nitrogenous compounds as donors
GO:0001512	dihydronicotinamide riboside quinone reductase activity
GO:0034949	1,1-dichloroethane reductive dehalogenase activity
GO:0033797	selenate reductase activity
GO:0008682	2-octoprenyl-3-methyl-6-methoxy-1,4-benzoquinone hydroxylase activity
GO:0016627	oxidoreductase activity, acting on the CH-CH group of donors
GO:0016667	oxidoreductase activity, acting on a sulfur group of donors
inositol phosphatase
GO:0035004	phosphatidylinositol 3-kinase activity
GO:0016307	phosphatidylinositol phosphate kinase activity
GO:0052742	phosphatidylinositol kinase activity
GO:0052813	phosphatidylinositol bisphosphate kinase activity
putative sugar O-methyltransferase
galactoside O-acetyltransferase
GO:0051075	S-adenosylmethionine:tRNA ribosyltransferase-isomerase activity
GO:0016853	isomerase activity
GO:0016772	transferase activity, transferring phosphorus-containing groups
GO:0019787	ubiquitin-like protein transferase activity
GO:0016782	transferase activity, transferring sulfur-containing groups
GO:0019776	Atg8 ligase activity
GO:0008414	CDP-alcohol phosphotransferase activity
GO:0000031	mannosylphosphate transferase activity
GO:0043842	Kdo transferase activity
GO:0016746	transferase activity, transferring acyl groups
shikimate/quinate 5-dehydrogenase
GO:0051287	NAD binding
GO:0016616	oxidoreductase activity, acting on the CH-OH group of donors, NAD or NADP as acceptor
GO:0016491	oxidoreductase activity
surface carbohydrate biosynthesis	sem descrição

### Sheet: Biological function
	Biological Function
GO	N-acetylneuraminate synthase
GO:0043086	negative regulation of catalytic activity
GO:0043948	positive regulation by symbiont of host catalytic activity
	carbamoyltransferase
GO:0009890	negative regulation of biosynthetic process
GO:1903409	reactive oxygen species biosynthetic process
GO:0044249	cellular biosynthetic process
GO:0006723	cuticle hydrocarbon biosynthetic process
GO:0044034	multi-organism biosynthetic process
GO:0009889	regulation of biosynthetic process
GO:1901904	tyrocidine biosynthetic process
GO:0009891	positive regulation of biosynthetic process
GO:1902422	hydrogen biosynthetic process
GO:1901576	organic substance biosynthetic process
	zinc-binding dehydrogenase
GO:0019480	L-alanine oxidation to pyruvate via D-alanine
GO:0022900	electron transport chain
GO:0006116	NADH oxidation
GO:0019561	anaerobic phenylalanine oxidation
GO:0006788	heme oxidation
GO:0006740	NADPH regeneration
GO:0006151	xanthine oxidation
GO:0009444	pyruvate oxidation
GO:0019419	sulfate reduction
	D-alanine--D-alanine ligase (class I SAM-dependent methyltransferase)
GO:0071977	bacterial-type flagellum-dependent swimming motility
GO:0009243	O antigen biosynthetic process
	NeuB family protein-N-acetylneuraminate synthase
GO:0010253	UDP-rhamnose biosynthetic process
	Glycosyltransferase 28-like protein
GO:0006486	protein glycosylation
GO:0006493	protein O-linked glycosylation
GO:0018245	protein O-linked glycosylation via tyrosine
GO:0018242	protein O-linked glycosylation via serine
GO:0018243	protein O-linked glycosylation via threonine
GO:0018258	protein O-linked glycosylation via hydroxyproline
GO:1904100	positive regulation of protein O-linked glycosylation
GO:0018103	protein C-linked glycosylation
	ATP-binding cassette domain-containing protein
GO:0015775	beta-glucan transport
	GDP-L-fucose synthetase
GO:0006098	pentose-phosphate shunt
GO:0006006	glucose metabolic process
GO:0009051	pentose-phosphate shunt, oxidative branch
GO:0005975	carbohydrate metabolic process
GO:0009311	oligosaccharide metabolic process
GO:0006109	regulation of carbohydrate metabolic process
GO:0016052	carbohydrate catabolic process
GO:0016051	carbohydrate biosynthetic process
GO:0100024	regulation of carbohydrate metabolic process by transcription from RNA polymerase II promoter
GO:0005996	monosaccharide metabolic process
GO:0045913	positive regulation of carbohydrate metabolic process
GO:0006044	N-acetylglucosamine metabolic process
GO:1905856	negative regulation of pentose-phosphate shunt
	Phosphoheptose isomerase-SIS domain-containing protein
GO:1901657	glycosyl compound metabolic process
GO:0097174	1,6-anhydro-N-acetyl-beta-muramic acid metabolic process
GO:0030388	fructose 1,6-bisphosphate metabolic process
GO:0009225	nucleotide-sugar metabolic process
GO:0051167	xylulose 5-phosphate metabolic process
GO:0052863	1-deoxy-D-xylulose 5-phosphate metabolic process
GO:0046375	K antigen metabolic process
GO:0052779	amino disaccharide metabolic process
GO:2001060	D-glycero-D-manno-heptose 7-phosphate metabolic process
	3-deoxy-manno-octulosonate cytidylyltransferase activity
GO:0033468	CMP-keto-3-deoxy-D-manno-octulosonic acid biosynthetic process
GO:0009103	lipopolysaccharide biosynthetic process
GO:0008918	lipopolysaccharide 3-alpha-galactosyltransferase activity
GO:0019294	keto-3-deoxy-D-manno-octulosonic acid biosynthetic process
GO:0009244	lipopolysaccharide core region biosynthetic process
GO:0009243	O antigen biosynthetic process
	shikimate/quinate 5-dehydrogenase
GO:0008652	cellular amino acid biosynthetic process
GO:0000271	polysaccharide biosynthetic process
GO:0006006	glucose metabolic process
GO:0055114	oxidation-reduction process
