## Supplementary material for "A potential genomic recombination site upstream of the *rfb* locus in *Leptospira interrogans* is associated with serogroup Serjoe and serovar Hardjo classification": Leptospira strains used in phylogenetic analysis of Sru locus.

### Sheet: Linhai
Leptospira interrogans serovar Linhai str. 56609
Acession	Gene	Locus Tag	Genome Location
	alcohol dehydrogenase
WP_000282880.1	glycosyl transferase	LIL_12262	2662102..2662923
WP_001011666.1	N-acetyl neuraminic (sialic) acid synthetase	LIL_11520	1794196..1795194
WP_000721859.1	3-deoxy-manno-octulosonate cytidylyltransferase	LIL_10635	753860..754603
WP_001082179.1	class I SAM-dependent methyltransferase	LIL_10075	91727..92578
	carbamoyltransferase
WP_001281953.1	DegT/DnrJ/EryC1/StrS family aminotransferase	LIL_13217	3866500..3867708
WP_001029777.1	hypothetical protein	LIL_20107	116522..117619
WP_000613386.1	dehydrogenase	LIL_11231	1421554..1422723
WP_001198107.1	DegT/DnrJ/EryC1/StrS family aminotransferase	LIL_12321	2732455..2733555
	hypothetical protein
AJR13085.1	acetyltransferase	LIL_10483	554208..554885
	zinc binding dehydrogenase
WP_045191127.1	dienelactone hydrolase	LIL_10307	348537..349514
WP_000012765.1	demethylmenaquinone methyltransferase	LIL_20182	210256..211005
WP_001082179.1	class I SAM-dependent methyltransferase	LIL_10075	91727..92578
	DUF 4910 DOMAIN
WP_000696060.1	glutamate-1-semialdehyde aminotransferase	LIL_11808	2125917..2127929
WP_001033982.1	TIGR01777 family protein	LIL_10921	1052967..1053869
WP_000998676.1	SDR family NAD(P)-dependent oxidoreductase	LIL_10019	22342..23085
AJR15875.1	aldo/keto reductase	LIL_13273	3940055..3941095
WP_001011666.1	N-acetyl neuraminic (sialic) acid synthetase	LIL_11520	1794196..1795194
	hypothetical protein
WP_000659901.1	HD family phosphohydrolase	LIL_20111	120048..120899
WP_001281953.1	DegT/DnrJ/EryC1/StrS family aminotransferase	LIL_13217	3866500..3867708
AJR13138.1	ABC transporter ATP-binding protei	LIL_10536	634334..636214
WP_000174169.1	DUF455 domain-containing protein	LIL_13446	4154319..4155179
	transferase
	phosphogluconolactonase
	methyltransferase
WP_000351733.1	phosphoheptose isomerase	LIL_11949	2298239..2298826
WP_001016533.1	4-hydroxy-2-oxovalerate aldolase	LIL_12289	2696806..2697591
WP_000721859.1	3-deoxy-manno-octulosonate cytidylyltransferase	LIL_10635	753860..754603
	gfo/igh/MocA family
WP_000050899.1	inositol monophosphatase	LIL_10198	226025..226840
	putative O methyltransferase
	hypothetical protein
	hypothetical protein
WP_000462634.1	serine O-acetyltransferase	LIL_10057	68853-68146
WP_000347685.1	class I SAM-dependent methyltransferase	LIL_11458	1720456-1719569
WP_001982325.1	phosphoglycerate dehydrogenase	LIL_12111	2482078-2483301
	surface carbohydrate biossintesis

### Sheet: Manilae
L. interrogans serovar Manilae
Acession number	Protein	Locus Tag	Genome Location
WP_000202827.1	alcohol dehydrogenase	LMANV2_660053	54373..55440LMANV2_Contig_66
WP_000282880.1	glycosyl transferase	LMANV2_660009	9141..9962LMANV2_Contig_66
WP_001230567.1	N-acetylneuraminate synthase	LMANV2_660063	65462..66496LMANV2_Contig_66
SOR63438.1	Cytidylyltransferase	LMANV2_70004	3163..4764LMANV2_Contig_7
WP_001082180.1	class I SAM-dependent methyltransferase	LMANV2_100038	35150..36001LMANV2_Contig_10
SOR63286.1	Carbamoyltransferase	LMANV2_660048	50146..50973 LMANV2_Contig_66
SOR60692.1	conserved hypothetical protei	LMANV2_20047	56157..57356LMANV2_Contig_2
SOR63286.1	Carbamoyltransferase (fragment)	LMANV2_660048	50146..50973LMANV2_Contig_66
WP_000613392.1	gfo/Idh/MocA family oxidoreductase	LMANV2_210003	3572..4741LMANV2_Contig_21
WP_001281953.1	DegT/DnrJ/EryC1/StrS family aminotransferase	LMANV2_660076	77832..78917LMANV2_Contig_66
	hypothetical protein
WP_025176399.1	N-acetyltransferase	LMANV2_300016	14340..14906LMANV2_Contig_30
	zinc binding dehydrogenase
WP_000838445.1	dienelactone hydrolase	LMANV2_60086	88053..89030LMANV2_Contig_6
AKP28187.1	dimethylmenaquinone methyltransferase	LMANV2_610022	24160..24909LMANV2_Contig_61
WP_001082180.1	class I SAM-dependent methyltransferase	LMANV2_100038	35150..36001LMANV2_Contig_10
	DUF 4910
SOR63438.1	Cytidylyltransferase	LMANV2_70004	3163..4764LMANV2_Contig_7
	hypothetical protein
WP_000998677.1	SDR family NAD(P)-dependent oxidoreductase	LMANV2_100100	105990..106733LMANV2_Contig_10
AKP27626.1	aldo/keto reductase	LMANV2_450015	16306..17367LMANV2_450015
WP_001230567.1	N-acetylneuraminate synthase	LMANV2_660063	65462..66496LMANV2_Contig_66
	hypothetical protein
WP_000659901.1	HD family phosphohydrolase	LMANV2_90216	216211..217062LMANV2_Contig_9
WP_001281953.1	DegT/DnrJ/EryC1/StrS family aminotransferase	LMANV2_660076	77832..78917LMANV2_Contig_66
WP_000172199.1	ABC transporter ATP-binding protein	LMANV2_660068	69928..71715LMANV2_Contig_66
WP_000174171.1	DUF455 domain-containing protein	LMANV2_330089	88191..89051LMANV2_Contig_33
EYU63712.1	hypothetical protein	LMANV2_660047	48271..50031LMANV2_Contig_66
WP_000547424.1	6-phosphogluconolactonase	LMANV2_660046	47501..48160 LMANV2_Contig_66
WP_000924397.1	FkbM family methyltransferase	LMANV2_670071	67639..68520 LMANV2_Contig_67
WP_000884057.1	SIS domain-containing protein	LMANV2_660095	96696..97253LMANV2_Contig_66
WP_001089598.1	2,4-dihydroxyhept-2-ene-1,7-dioic acid aldolase	LMANV2_660044	45425..46180LMANV2_Contig_66
WP_000848243.1	3-deoxy-manno-octulosonate cytidylyltransferase	LMANV2_660043	44635..45390 LMANV2_Contig_66
WP_000734407.1	gfo/Idh/MocA family oxidoreductase	LMANV2_660042	43604..44632LMANV2_Contig_66
WP_025176348.1	inositol phosphatase	LMANV2_660041	LMANV2_Contig_66
	putative sugar O methyltransferase
	hypothetical protein porin?
	hypothetical protein
	Serine- O - acethyltransferase	LMANV2_100060	919793-920500
WP_000661930.1	methyltransferase domain	LMANV2_RS18900	4270043-4269081
WP_000675253.1	dehydrogenase	LMANV2_660039	40611-38719
WP_000045929.1	hypothetical protein	LMANV2_660038	40611-38719

### Sheet: Medanensis
L. interrogans serovar Medanensis str.L0448
Acession number	Acession number	Protein	Locus Tag	Genome Location
WP_000020777.1	WP_000020777.1	alcohol dehydrogenase	LMANV2_660053	54373..55440LMANV2_Contig_66
EMN37533.1	EMN37533.1	glycosyltransferase family 2 protein	LMANV2_660009	9141..9962LMANV2_Contig_66
WP_001136119.1	WP_001136119.1	acetylneuraminic acid synthetase	LMANV2_660063	65462..66496LMANV2_Contig_66
WP_000535865.1	WP_000535865.1	cytidyltransferase	LMANV2_70004	3163..4764LMANV2_Contig_7
EMN37454.1	EMN37454.1	nodulation protein S NodS	LMANV2_100038	35150..36001LMANV2_Contig_10
WP_000697351.1	WP_000697351.1	carbamoyltransferase	LMANV2_660048	50146..50973 LMANV2_Contig_66
EMN95518.1	EMN95518.1	putative spore coat polysaccharide biosynthesis protein SpsC	LMANV2_20047	56157..57356LMANV2_Contig_2
WP_000697351.1	WP_000697351.1	carbamoyltransferase	LMANV2_660048	50146..50973LMANV2_Contig_66
WP_000041235.1	WP_000041235.1	putative spore coat polysaccharide biosynthesis protein SpsC	LMANV2_210003	3572..4741LMANV2_Contig_21
WP_000645474.1	WP_000645474.1	hypothetical protein	LMANV2_660076	77832..78917LMANV2_Contig_66
WP_000242331.1	WP_000242331.1	N-acetyltransferase
EMN37306.1	EMN37306.1	oxidoreductase zinc-binding dehydrogenase	LMANV2_300016	14340..14906LMANV2_Contig_30
WP_002099996.1	WP_002099996.1	gfo/Idh/MocA family oxidoreductase
EMN37049.1	EMN37049.1	ubiquinone/menaquinone biosynthesis methyltransferase	LMANV2_60086	88053..89030LMANV2_Contig_6
WP_001075145.1	WP_001075145.1	class I SAM-dependent methyltransferase	LMANV2_610022	24160..24909LMANV2_Contig_61
WP_000093379.1	WP_000093379.1	DUF4910 domain-containing protein	LMANV2_100038	35150..36001LMANV2_Contig_10
WP_000862748.1	WP_000862748.1	cytidyltransferase
WP_000282559.1	WP_000282559.1	hypothetical protein	LMANV2_70004	3163..4764LMANV2_Contig_7
WP_000601342.1	WP_000601342.1	KR domain-containing protein
WP_000510562.1	WP_000510562.1	aldo/keto reductase	LMANV2_100100	105990..106733LMANV2_Contig_10
WP_002099946.1	WP_002099946.1	NeuB family protein	LMANV2_450015	16306..17367LMANV2_450015
WP_002099940.1	WP_002099940.1	hypothetical protein	LMANV2_660063	65462..66496LMANV2_Contig_66
WP_000580577.1	WP_000580577.1	hypothetical protein
WP_002099944.1	WP_002099944.1	DegT/DnrJ/EryC1/StrS family aminotransferase X-18aa	LMANV2_90216	216211..217062LMANV2_Contig_9
WP_000615263.1	WP_000615263.1	ABC transporter permease	LMANV2_660076	77832..78917LMANV2_Contig_66
EMN37255.1	EMN37255.1	putative sugar O-methyltransferase	LMANV2_660068	69928..71715LMANV2_Contig_66
WP_000665193.1	WP_000665193.1	hypothetical protein	LMANV2_330089	88191..89051LMANV2_Contig_33
WP_002099981.1	WP_002099981.1	6-phosphogluconolactonase	LMANV2_660047	48271..50031LMANV2_Contig_66
EMN37542.1	EMN37542.1	FkbM family methyltransferase	LMANV2_660046	47501..48160 LMANV2_Contig_66
WP_001047906.1	WP_001047906.1	SIS domain-containing protein	LMANV2_670071	67639..68520 LMANV2_Contig_67
WP_001089597.1	WP_001089597.1	2,4-dihydroxyhept-2-ene-1,7-dioic acid aldolase	LMANV2_660095	96696..97253LMANV2_Contig_66
WP_000848236.1	WP_000848236.1	3-deoxy-manno-octulosonate cytidylyltransferase	LMANV2_660044	45425..46180LMANV2_Contig_66
WP_000734401.1	WP_000734401.1	gfo/Idh/MocA family oxidoreductase	LMANV2_660043	44635..45390 LMANV2_Contig_66
WP_002099938.1	WP_002099938.1	inositol monophosphatase	LMANV2_660042	43604..44632LMANV2_Contig_66
		putative sugar O-methyltransferase	LMANV2_660041	LMANV2_Contig_66
WP_000808305.1	WP_000808305.1	hypothetical protein
WP_000550370.1	WP_000550370.1	hypothetical protein
EMN97296.1	EMN97296.1	sugar O-acyltransferase, sialic acid O-acetyltransferase NeuD family	LMANV2_100060	919793-920500
WP_000661927.1	WP_000661927.1	methyltransferase domain-containing protein	LMANV2_RS18900	4270043-4269081
WP_002175471.1	WP_002175471.1	phosphoglycerate dehydrogenase	LMANV2_660039	40611-38719
WP_000483145.1	WP_000483145.1	hypothetical protein	LMANV2_660038	40611-38719

### Sheet: Hardjo-bovis L550
L. borgpetersenii serovar Hardjo-bovis L550
Acession number	Protein	Locus Tag	Genome Location
WP_011669918.1	alcohol dehydrogenase	LBL_1166	1378466..1379551
WP_011669919.1	glycosyltransferase family 2 protein	LBL_1167	1379556..1380218
ABJ78671.1	N-acetylneuraminic acid (sialic acid) synthetase	LBL_1168	1380245..1381309
WP_011669921.1	cytidyltransferase	LBL_1169	1381314..1382006
ABJ80410.1	AraC-family transcriptional regulator	LBL_1170
WP_011669922.1	carbamoyltransferase	LBL_1171	1382667..1384466
WP_011669923.1	DegT/DnrJ/EryC1/StrS family aminotransferase	LBL_1172	1384530..1385693
WP_011669924.1	carbamoyltransferase	LBL_1173	1385696..1387447
ABJ78676.1	Dehydrogenase	LBL_1174	1387395..1389113
WP_011669926.1	DegT/DnrJ/EryC1/StrS family aminotransferase	LBL_1175	1389101..1390354
WP_011669927.1	hypothetical protein	LBL_1176	1390351..1391388
WP_004779587.1	N-acetyltransferase	LBL_1177	1391408..1391953
WP_004779569.1	zinc-binding dehydrogenase	LBL_1178	1391950..1392990
WP_011669928.1	gfo/Idh/MocA family oxidoreductase	LBL_1179	1392987..1394075
WP_004779589.1	class I SAM-dependent methyltransferase	LBL_1180	1394084..1394716
WP_004779550.1	class I SAM-dependent methyltransferase	LBL_1181	1394734..1395468
WP_011669929.1	DUF4910 domain-containing protein	LBL_1182	1396299..1397750
WP_004779595.1	cytidyltransferase	LBL_1183	1397747..1398475
WP_004779559.1	hypothetical protein	LBL_1184	1398475..1399836
WP_011669930.1	KR domain-containing protein	LBL_1185	1399833..1400600
WP_011669931.1	aldo/keto reductase	LBL_1186	1400590..1401534
WP_004779598.1	acetylneuraminic acid synthetase	LBL_1187	1401547..1402395
WP_004779552.1	hypothetical protein	LBL_1188	1402398..1402847
WP_004779602.1	hypothetical protein	LBL_1189	1403359..1404042
WP_011669932.1	DegT/DnrJ/EryC1/StrS family aminotransferase	LBL_1190	1404047..1405252
WP_011669933.1	ABC transporter permease	LBL_1191	1405255..1406961
ABJ78693.1	putative sugar O-methyltransferase	LBL_1192	1407033..1408097
WP_011669935.1	transferase	LBL_1193	1408109..1409872
WP_020780100.1	6-phosphogluconolactonase	LBL_1194	1409890..1410549
WP_011669937.1	FkbM family methyltransferase	LBL_1195	1410580..1411407
WP_011669938.1	SIS domain-containing protein	LBL_1196	1411477..1412112
WP_011669939.1	2,4-dihydroxyhept-2-ene-1,7-dioic acid aldolase	LBL_1197	1412114..1412869
WP_011669940.1	3-deoxy-manno-octulosonate cytidylyltransferase	LBL_1198	1412906..1413661
ABJ78700.1	Oxidoreductase family protein	LBL_1199	1413658..1414692
WP_011669942.1	inositol monophosphatase	LBL_1200	1414709..1415473
WP_080504605.1	putative sugar O-methyltransferase	LBL_1201	1417403-1418077
WP_011669944.1	hypothetical protein	LBL_1203	1418242-1418925
WP_011669945.1	hypothetical protein	LBL_1204	1419036-1420148
	sem homologia
WP_011669947.1	methyltransferase domain-containing protein	LBL_1206	1421280-1422242
WP_011669948.1	dehydrogenase	LBL_1207	1422293-1423291
WP_011669948.1	hypothetical protein	LBL_1208	1422293-1423291

### Sheet: Hardjo sponselee
L. borgpetersenii serovar Hardjo-bovis str. Sponselee
Acession number	Protein	Locus Tag	Genome Location
WP_011669918.1	alcohol dehydrogenase	LEP1GSC016_2544	ctg7180000004813
WP_011669919.1	glycosyltransferase family 2 protein	LEP1GSC016_2543	ctg7180000004813
WP_020780109.1	NeuB family protein	LEP1GSC016_2542	ctg7180000004813
WP_011669921.1	cytidyltransferase	LEP1GSC016_2541	ctg7180000004813
EMJ82806.1	hypothetical protein LEP1GSC016_2540	LEP1GSC016_2540	ctg7180000004813
WP_011669922.1	carbamoyltransferase	LEP1GSC016_2539	ctg7180000004813
WP_011669923.1	DegT/DnrJ/EryC1/StrS family aminotransferase	LEP1GSC016_2538	ctg7180000004813
WP_011669923.1	DegT/DnrJ/EryC1/StrS family aminotransferase	LEP1GSC016_2538	ctg7180000004813
WP_011669924.1	carbamoyltransferase	LEP1GSC016_2537	ctg7180000004813
WP_020780103.1	cytidylyltransferase	LEP1GSC016_2536	ctg7180000004813
WP_011669926.1	DegT/DnrJ/EryC1/StrS family aminotransferase	LEP1GSC016_2535	ctg7180000004813
WP_011669927.1	hypothetical protein	LEP1GSC016_2534	ctg7180000004813
WP_004779587.1	N-acetyltransferase	LEP1GSC016_2533	ctg7180000004813
EMJ82772.1	oxidoreductase, zinc-binding dehydrogenase family protein	LEP1GSC016_2532	ctg7180000004813
WP_011669928.1	gfo/Idh/MocA family oxidoreductase	LEP1GSC016_2531	ctg7180000004813
WP_004779589.1	class I SAM-dependent methyltransferase	LEP1GSC016_2530	ctg7180000004813
WP_004779550.1	class I SAM-dependent methyltransferase	LEP1GSC016_2529	ctg7180000004813
WP_011669929.1	DUF4910 domain-containing protein	LEP1GSC016_2528	ctg7180000004813
WP_004779595.1	cytidyltransferase	LEP1GSC016_2527	ctg7180000004813
WP_004779559.1	hypothetical protein	LEP1GSC016_2526	ctg7180000004813
WP_011669930.1	KR domain-containing protein	LEP1GSC016_2525	ctg7180000004813
WP_011669931.1	aldo/keto reductase	LEP1GSC016_2524	ctg7180000004813
WP_004779598.1	acetylneuraminic acid synthetase	LEP1GSC016_2523	ctg7180000004813
WP_004768451.1	hypothetical protein	LEP1GSC016_2522	ctg7180000004813
WP_004779602.1	hypothetical protein	LEP1GSC016_2521	ctg7180000004813
WP_011669932.1	DegT/DnrJ/EryC1/StrS family aminotransferase	LEP1GSC016_2520	ctg7180000004813
WP_011669933.1	ABC transporter permease	LEP1GSC016_2519	ctg7180000004813
WP_020780102.1	putative sugar O-methyltransferase	LEP1GSC016_2518	ctg7180000004813
WP_011669935.1	transferase	LEP1GSC016_2517	ctg7180000004813
WP_020780100.1	6-phosphogluconolactonase	LEP1GSC016_2516	ctg7180000004813
WP_011669937.1	FkbM family methyltransferase	LEP1GSC016_2515	ctg7180000004813
WP_011669938.1	SIS domain-containing protein	LEP1GSC016_2514	ctg7180000004813
WP_011669939.1	2,4-dihydroxyhept-2-ene-1,7-dioic acid aldolase	LEP1GSC016_2513	ctg7180000004813
WP_017859556.1	3-deoxy-manno-octulosonate cytidylyltransferase	LEP1GSC016_2512	ctg7180000004813
WP_017859557.1	gfo/Idh/MocA family oxidoreductase	LEP1GSC016_2511	ctg7180000004813
WP_011669942.1	inositol monophosphatase	LEP1GSC016_2510	ctg7180000004813
WP_080504605.1	putative sugar O-methyltransferase	LEP1GSC016_RS0116290	ctg7180000004764
WP_011669944.1	hypothetical protein	LEP1GSC016_1652	ctg7180000004764
WP_011669945.1	hypothetical protein	LEP1GSC016_1653	ctg7180000004764
	sem homologia
WP_011669947.1	methyltransferase domain-containing protein	LEP1GSC016_1655	ctg7180000004764
WP_011669948.1	dehydrogenase	LEP1GSC016_1656	ctg7180000004764
WP_011669949.1	hypothetical protein	LEP1GSC016_1657	ctg7180000004764

### Sheet: Hardjo NVSL
L. borgpetersenii serovar Hardjo str.NVSL 818
Acession number	Protein	Locus Tag	Genome Location
WP_011671697.1	alcohol dehydrogenase	LBHB_06040	1344815..1345900
WP_011669919.1	glycosyltransferase family 2 protein	LBHB_06045	1345905..1346567
WP_020780109.1	NeuB family protein	LBHB_06050	1346594..1347658
WP_011669921.1	cytidyltransferase	LBHB_06055	1347663..1348355
AMX57959.1	hypothetical protein LBK6_06275	LBHB_06060	1348385..1348991
WP_011669922.1	carbamoyltransferase	LBHB_06065	1349007..1350806
WP_011669923.1	DegT/DnrJ/EryC1/StrS family aminotransferase	LBHB_06070	1350870..1352033
WP_011669924.1	carbamoyltransferase	LBHB_06075	1352036..1353787
WP_020780103.1	cytidylyltransferase	LBHB_06080	1353735..1355453
WP_011669926.1	DegT/DnrJ/EryC1/StrS family aminotransferase	LBHB_06085	1355441..1356694
WP_011669927.1	hypothetical protein	LBHB_06090	1356691..1357728
WP_004779587.1	N-acetyltransferase	LBHB_06095	1357748..1358293
WP_004779569.1	zinc-binding dehydrogenase	LBHB_06100	1358290..1359330
WP_011669928.1	gfo/Idh/MocA family oxidoreductase	LBHB_06105	1359327..1360415
WP_004779589.1	class I SAM-dependent methyltransferase	LBHB_06110	1360424..1361056
WP_004779550.1	class I SAM-dependent methyltransferase	LBHB_06115	1361074..1361808
WP_011669929.1	DUF4910 domain-containing protein	LBHB_06120	1362639..1364090
WP_004779595.1	cytidyltransferase	LBHB_06125	1364087..1364815
WP_004779559.1	hypothetical protein	LBHB_06130	1364815..1366176
WP_011669930.1	KR domain-containing protein	LBHB_06135	1366173..1366940
WP_011669931.1	aldo/keto reductase	LBHB_06140	1366930..1367874
WP_004779598.1	acetylneuraminic acid synthetase	LBHB_06145	1367887..1368735
WP_004779552.1	hypothetical protein	LBHB_06150	1368738..1369187
WP_004779602.1	hypothetical protein	LBHB_06155	1369289..1369702
WP_011669932.1	DegT/DnrJ/EryC1/StrS family aminotransferase	LBHB_06160	1369699..1370382
WP_011669933.1	ABC transporter permease	LBHB_06170	1371595..1373301
WP_040962951.1	putative sugar O-methyltransferase	LBHB_06175	1373373..1374437
WP_011669935.1	transferase	LBHB_06180	1374449..1376212
WP_020780100.1	6-phosphogluconolactonase	LBHB_06185	1376230..1376889
WP_011669937.1	FkbM family methyltransferase	LBHB_06190	1376920..1377747
WP_011669938.1	SIS domain-containing protein	LBHB_06195	1377817..1378452
WP_011669939.1	2,4-dihydroxyhept-2-ene-1,7-dioic acid aldolase	LBHB_06200	1378454..1379209
WP_011669940.1	3-deoxy-manno-octulosonate cytidylyltransferase	LBHB_06205	1379246..1380001
WP_017859557.1	gfo/Idh/MocA family oxidoreductase	LBHB_06210	1379998..1381032
WP_011669942.1	inositol monophosphatase	LBHB_06215	1381049..1381813
WP_080504605.1	putative sugar O-methyltransferase	LBHB_06225	1383837-1384511
WP_011669944.1	hypothetical protein	LBHB_06230	1384676-1385359
WP_011669945.1	hypothetical protein	LBHB_06235	1385470-1386582
	sem homologia
WP_011669947.1	methyltransferase domain-containing protein	LBHB_06245	1387714-1388676
WP_011669948.1	dehydrogenase	LBHB_06250	1389718-1391610
WP_011669949.1	hypothetical protein	LBHB_06255	1389718-1391610

### Sheet: Ballum
L. borgpetersenii serovar Ballum str.Muis 5
Acession	Protein	Locus Tag	Contig	Genome location
	alcohol dehydrogenase
WP_032856387.1	glycosyl transferase	IQ66_06280	contig051	7832-6936
WP_002740722.1	N-acetylneuraminate synthase	IQ66_07700	contig062	50665-51699
WP_002738760.1	cytidylyltransferase	IQ66_16355	contig144	2799-4373
WP_011671435.1	class I SAM-dependent methyltransferase	IQ66_00755	contig004	56829-55978
WP_004278354.1	carbamoyltransferase	IQ66_19260	contig167	3958-2111
WP_002728994.1	DegT/DnrJ/EryC1/StrS family aminotransferase	IQ66_15955	contig135	10695-9496
WP_004278354.1	carbamoyltransferase	IQ66_19260	contig167	3958-2111
WP_002740796.1	gfo/Idh/MocA family oxidoreductase	IQ66_05295	contig034	11119-9863
WP_002740826.1	DegT/DnrJ/EryC1/StrS family aminotransferase	IQ66_19260	contig167	14495-15595
	hypothetical protein
	N-acetyltransferase
	zinc binding dehydrogenase
WP_002740336.1	dienelactone hydrolase	IQ66_05295	contig034	40931-41905
KGE21347.1	dimethylmenaquinone methyltransferase	IQ66_20625	contig207	28533-29258
WP_011671435.1	class I SAM-dependent methyltransferase	IQ66_00755	contig004	56829-55978
	DUF 4910 domain
WP_002738760.1	cytidylyltransferase	IQ66_16355	contig144	2799-4373
	hypothetical protein
WP_002739054.1	SDR family NAD(P)-dependent oxidoreductase	IQ66_00305	contig001	55028-55771
WP_002740185.1	aldo/keto reductase	IQ66_10635	contig088	7744-6209
WP_002740722.1	N-acetylneuraminate synthase	IQ66_07700	contig062	50665-51699
	hypothetical protein
WP_002722244.1	HDOD domain-containing protein	IQ66_20460	contig206	23464-22613
WP_002728994.1	DegT/DnrJ/EryC1/StrS family aminotransferase	IQ66_15955	contig135	10695-9496
WP_002742222.1	ABC transporter ATP-binding protein	IQ66_02855	contig017	8257-6368
	putative sugar o- methyltransferase
WP_002740242.1	transferase	IQ66_08040	contig064	1558-3306
	6- phosphogluconolactonase
KGE24374.1	methyltransferase FkbM	IQ66_08050	contig064	4184-4654
WP_002721790.1	SIS domain-containing protein	IQ66_11255	contig091	87754-88341
	2- dyhydroheptose
WP_002733600.1	3-deoxy-manno-octulosonate cytidylyltransferase	IQ66_08090	contig064	11887-12654
WP_002733544.1	gfo/Idh/MocA family oxidoreductase	IQ66_08095	contig064	12674-13711
WP_002741120.1	inositol monophosphatase	IQ66_18815	contig158	1100-285
	putative sugar o- methyltransferase
	hypothetical protein
	hypothetical protein
	galactoside O- acetyltransferase
WP_002740458.1	methyltransferase domain	IQ66_07015	contig057	5085-5972
	glyoxylate reductase
	surface carbohydrate biosinteses

### Sheet: Copenhageni
L. interrogans serovar Copenhageni L1-130
Acession ID	Protein	Locus Tag	Genome Position
WP_000202830.1	alcohol dehydrogenase	LIC_12166	2617286-2618353
WP_000282880.1	glycosyl transferase	LIC_12128	2571788-2572609
WP_001230564.1	N-acetylneuraminate synthase	LIC_12173	2626541-2627575
Q72UN2.1	3-deoxy-manno-octulosonate cytidylyltransferase	LIC_12163	2613060-2614868
WP_001082180.1	class I SAM-dependent methyltransferase	LIC_12190	2643960..2644535
WP_000698820.1	carbamoyltransferase	LIC_12163	2613060..2614868
WP_000582222.1	DegT/DnrJ/EryC1/StrS family aminotransferase	LIC_12187	2640600..2641676
WP_000698820.1	carbamoyltransferase	LIC_12163	2613060..2614868
WP_000848239.1	3-deoxy-manno-octulosonate cytidylyltransferase	LIC_12157	2607840..2608595
WP_001198107.1	DegT/DnrJ/EryC1/StrS family aminotransferase	LIC_12198	2651131..2652231
	hypothetical protein
AAS69098.1	conserved hypothetical protein	LIC_10477	550946..551551
	zinc binding dehydrogenase	NR
	gfo/idh/MocA family oxidase	NR
WP_000012765.1	demethylmenaquinone methyltransferase	LIC_20171	206725..207474
AAS70762.1	SAM-dependent methyltransferase	LIC_12190	2643960..2644535
	DUF 4910 domain
WP_001014594.1	hypothetical protein	LIC_12924	3549866..3551464
	hypothetical protein
WP_000566240.1	3-oxoacyl-[acyl-carrier-protein] reductase	LIC_10700	847876..848655
AAS71721.1	oxidoreductase	LIC_13176	3888014..3889081
WP_001230564.1	N-acetylneuraminate synthase	LIC12173	2626541..2627575
	hypothethical protein
WP_000659900.1	HD family phosphohydrolase	LIC_20100	116484..117335
WP_001281953.1	DegT/DnrJ/EryC1/StrS family aminotransferase	LIC_13118	3814758..3815966
WP_000834715.1	ABC transporter ATP-binding protein	LIC_12182	2635253..2637070
WP_000174163.1	DUF455 domain-containing protein	LIC_13343	4099161..4100021
AAS70734.1	conserved hypothetical protein	LIC_12162	2611182..2612948
WP_000547427.1	6-phosphogluconolactonase	LIC12161	2610410..2611069
AAS70732.1	hypothetical protein LIC_12160	LIC_12160	2610083..2610358
WP_000351733.1	phosphoheptose isomerase	LIC_11825	2219933..2220520
WP_001012068.1	2,4-dihydroxyhept-2-ene-1,7-dioic acid aldolase	LIC_12158	2608630..2609385
WP_000848239.1	3-deoxy-manno-octulosonate cytidylyltransferase	LIC_12157	2607840..2608595
WP_000734409.1	gfo/Idh/MocA family oxidoreductase	LIC_12156	2606809..2607837
WP_001022640.1	inositol phosphatase	LIC_12155	2606023..2606796
	putative sugar O-methyltransferase	NR
	hypothetical protein	NR
	hypothetical protein	NR
WP_000462634.1	galactoside O-acetyltransferase	NR
WP_000661932.1	methyltransferase domain-containing protein	LIC_12154	1642388..1643275
	shikimate/quinate 5-dehydrogenase
	surface carbohydrate biosynthesis protein

### Sheet: Lai 56601
L. interrogans serovar Lai str.56601
Acession ID	Protein	Locus Tag	Genome Location
WP_000202825.1	alcohol dehydrogenase	LA_1616	1610420..1611487
WP_000282880.1	glycosyl transferase	LA_1657	1656460..1657281
WP_001230564.1	N-acetylneuraminate synthase	LA_1609	1601198..1602232
WP_001014595.1	hypothetical protein
WP_001082180.1	class I SAM-dependent methyltransferase	LA_0082	91507..92358
WP_000698821.1	carbamoyltransferase	LA_1619	1613905..1615713
WP_000582222.1	DegT/DnrJ/EryC1/StrS family aminotransferase	LA_1595	1587097..1588173
WP_000698821.1	carbamoyltransferase	LA_1619	1613905..1615713
WP_000848238.1	3-deoxy-manno-octulosonate cytidylyltransferase	LA_1625	1620472..1621227
WP_001281953.1	DegT/DnrJ/EryC1/StrS family aminotransferase	LA_3905	3878888..3880096
	hypothetical protein
WP_001973216.1	N-acetyltransferase	LA_3757	3732847..3733413
	zinc binding dehydrogenase
WP_000838456.1	dienelactone hydrolase	LA_0357	348314..349291
WP_000838456.1	demethylmenaquinone methyltransferase	LA_0357	348314..349291
WP_001082180.1	class I SAM-dependent methyltransferase	LA_0082	91507..92358
	DUF 4910 DOMAIN
WP_001014595.1	hypothetical protein
WP_001033982.1	TIGR01777 family protein	LA_3314	3283602..3284504
WP_000998676.1	SDR family NAD(P)-dependent oxidoreductase	LA_0020	22298..23041
WP_000023116.1	aldo/keto reductase	LA_3973	3953501..3954562
WP_001230564.1	N-acetylneuraminate synthase	LA_1609	1601198..1602232
	hypothetical protein
WP_000659901.1	HD family phosphohydrolase	LB_124	118721..119572
WP_001281953.1	DegT/DnrJ/EryC1/StrS family aminotransferase	LA_1595	1587097..1588173
WP_000834715.1	ABC transporter ATP-binding protein	LA_1600	1591703..1593520
WP_000174163.1	DUF455 domain-containing protein	LA_4188	4163345..4164205
WP_000830817.1	hypothetical protein	LA_1620	1615828..1617588
WP_011069682	6-phosphogluconolactonase	LA_1621	1617749..1618360
WP_000924398.1	FkbM family methyltransferase	LA_2249	2229788..2230669
WP_000351733.1	phosphoheptose isomerase	LA_2092	2061804..2062391
WP_001012068.1	2,4-dihydroxyhept-2-ene-1,7-dioic acid aldolase	LA_1624	1619682..1620437
WP_000848238.1	3-deoxy-manno-octulosonate cytidylyltransferase	LA_1625	1620472..1621227
WP_000734411.1	gfo/Idh/MocA family oxidoreductase	LA_1626	1621230..1622258
WP_001022640.1	inositol phosphatase	LA_1627	1622271..1623044
	putative sugar O-methyltransferase	NR
	hypothetical protein	NR
	hypothetical protein	NR
	galactoside O-acetyltransferase	NR
WP_000661932.1	methyltransferase	LA_1628	1623252-1624214
WP_000233082.1	shikimate/quinate 5-dehydrogenase	LA_1911	1880937-1879702
WP_000045934.1	surface carbohydrate biosynthesis protein	LA_1629	1625249-1627141

### Sheet: Linhai 56609
L. interrogans serovar Linhai str. 56609
Acession ID	Protein	Locus Tag	Genome Location
	alcohol dehydrogenase
WP_000282880.1	glycosyl transferase	LIL_12262	2662102..2662923
WP_001011666.1	N-acetyl neuraminic (sialic) acid synthetase	LIL_11520	1794196..1795194
WP_000721859.1	3-deoxy-manno-octulosonate cytidylyltransferase	LIL_10635	753860..754603
WP_001082179.1	class I SAM-dependent methyltransferase	LIL_10075	91727..92578
	carbamoyltransferase
WP_001281953.1	DegT/DnrJ/EryC1/StrS family aminotransferase	LIL_13217	3866500..3867708
WP_001029777.1	hypothetical protein	LIL_20107	116522..117619
WP_000613386.1	dehydrogenase	LIL_11231	1421554..1422723
WP_001198107.1	DegT/DnrJ/EryC1/StrS family aminotransferase	LIL_12321	2732455..2733555
	hypothetical protein
AJR13085.1	acetyltransferase	LIL_10483	554208..554885
	zinc binding dehydrogenase
WP_045191127.1	dienelactone hydrolase	LIL_10307	348537..349514
WP_000012765.1	demethylmenaquinone methyltransferase	LIL_20182	210256..211005
WP_001082179.1	class I SAM-dependent methyltransferase	LIL_10075	91727..92578
	DUF 4910 DOMAIN
WP_000696060.1	glutamate-1-semialdehyde aminotransferase	LIL_11808	2125917..2127929
WP_001033982.1	TIGR01777 family protein	LIL_10921	1052967..1053869
WP_000998676.1	SDR family NAD(P)-dependent oxidoreductase	LIL_10019	22342..23085
AJR15875.1	aldo/keto reductase	LIL_13273	3940055..3941095
WP_001011666.1	N-acetyl neuraminic (sialic) acid synthetase	LIL_11520	1794196..1795194
	hypothetical protein
WP_000659901.1	HD family phosphohydrolase	LIL_20111	120048..120899
WP_001281953.1	DegT/DnrJ/EryC1/StrS family aminotransferase	LIL_13217	3866500..3867708
AJR13138.1	ABC transporter ATP-binding protei	LIL_10536	634334..636214
WP_000174169.1	DUF455 domain-containing protein	LIL_13446	4154319..4155179
	transferase
	phosphogluconolactonase
	methyltransferase
WP_000351733.1	phosphoheptose isomerase	LIL_11949	2298239..2298826
WP_001016533.1	4-hydroxy-2-oxovalerate aldolase	LIL_12289	2696806..2697591
WP_000721859.1	3-deoxy-manno-octulosonate cytidylyltransferase	LIL_10635	753860..754603
	gfo/igh/MocA family
WP_000050899.1	inositol monophosphatase	LIL_10198	226025..226840
	putative O methyltransferase
	hypothetical protein
	hypothetical protein
WP_000462634.1	serine O-acetyltransferase	LIL_10057	68853..68146
WP_000347685.1	class I SAM-dependent methyltransferase	LIL_11458	1720456..1719569
WP_001982325.1	phosphoglycerate dehydrogenase	LIL_12111	2482078..2483301
	surface carbohydrate biossintesis
